# Single-cell sequencing reveals unexpected genetic diversity among *Bodo* spp. flagellates and their bacterial endosymbionts

**DOI:** 10.1101/2025.10.03.678719

**Authors:** Sally D. Warring, Jamie McGowan, Estelle S. Kilias, James Lipscombe, Elisabet Alacid, Tom Barker, Leah Catchpole, Karim Gharbi, Seanna McTaggart, Thomas A. Richards, David Swarbreck, Neil Hall

## Abstract

*Bodo* is a cosmopolitan genus of free living bacterivorous single-celled flagellates in the class Kinetoplastea. Members of genus *Bodo* are considered the closest free-living relatives to the parasitic lineages *Trypanosoma* and *Leishmania*, the causative agents of the human diseases sleeping sickness, Chagas disease, and leishmaniasis. Currently, a single genome exists for the one formally described species in the genus, *Bodo saltans*. Previous studies on *B. saltans* have shown that it is dependent on an endosymbiotic bacterium from the order Holosporales, “*Candidatus* Bodocaedibacter vickermanii”. Using single cell-sequencing, we isolated, sequenced, and assembled genomes for seven uncultured *Bodo* spp. cells from a single freshwater sample from Royal Leamington Spa, UK. By using comparative genomics, we show that these seven cells represent three potentially novel *Bodo* species and exhibit unexpected levels of diversity at the genome level. Our results indicate that Small Subunit (SSU) rDNA sequencing, often used to classify *Bodo* flagellates, is insufficient for determining species delimitation in this genus. In addition, we recovered a Holosporales bacterium genome from all seven *Bodo* spp. cells. Surprisingly, these seven bacterial endosymbionts also represent three potentially novel species and one novel genus of Holosporales bacteria. This diversity would be indistinguishable in routinely-used SSU ribosomal DNA (rDNA) metabarcoding or bulk sequencing pipelines, thus demonstrating the utility of using single-cell sequencing to reveal the level of genomic diversity within lineages of microbial eukaryotes and their cobionts.
