## Additional File 2 for "Single-cell sequencing reveals unexpected genetic diversity among *Bodo* spp. flagellates and their bacterial endosymbionts"

### Sheet: All pairwise comparisons
protein set 1	protein set 2	AAI %	standard deviation	no. proteins used	no. proteins in the smallest genome
Bodo A8	Bodo B2	84.95	12.77	8816	11505
Bodo A8	Bodo B7	62.24	17.89	7961	11505
Bodo A8	Bodo F10	62.24	17.94	7571	11121
Bodo A8	Bodo G10	84.7	13.19	8156	11505
Bodo A8	Bodo H10	84.97	12.75	8653	11505
Bodo A8	B. saltans	51.33	16.69	8217	11505
Bodo A10	Bodo A8	98.81	5.71	9317	11505
Bodo A10	Bodo B2	84.85	12.76	9038	11858
Bodo A10	Bodo B7	62.16	17.84	8138	11736
Bodo A10	Bodo F10	62.35	17.85	7744	11121
Bodo A10	Bodo G10	84.82	12.99	8396	11858
Bodo A10	Bodo H10	84.98	12.69	8880	11858
Bodo A10	B. saltans	51.39	16.64	8375	11858
Bodo B2	Bodo B7	62.51	17.74	8473	11736
Bodo B2	Bodo F10	62.65	17.79	8019	11121
Bodo B2	Bodo G10	97.65	7.15	9602	12168
Bodo B2	Bodo H10	97.89	6.21	10181	12867
Bodo B2	B. saltans	51.57	16.69	8782	13166
Bodo B7	Bodo F10	98.02	6.02	8936	11121
Bodo B7	Bodo G10	62.52	17.8	7811	11736
Bodo B7	Bodo H10	62.53	17.71	8298	11736
Bodo B7	B. saltans	51.46	16.6	8605	11736
Bodo F10	Bodo G10	62.54	17.91	7419	11121
Bodo F10	Bodo H10	62.54	17.83	7886	11121
Bodo F10	B. saltans	51.73	16.72	8149	11121
Bodo G10	Bodo H10	98.7	5.42	9744	12168
Bodo G10	B. saltans	51.5	16.77	8101	12168
Bodo H10	B. saltans	51.51	16.68	8615	12867
