## Additional File 3 for "Single-cell sequencing reveals unexpected genetic diversity among *Bodo* spp. flagellates and their bacterial endosymbionts"

8
Bodo_A10.scaffolds.1000.fasta	100.00	82.27	16.73	0.00	0.00	15.14	16.08	0.00
Bodo_A8.scaffolds.1000.fasta	83.96	100.00	16.70	0.00	0.00	15.11	16.08	0.00
Bodo_B2.scaffolds.1000.fasta	14.52	14.21	100.00	0.00	0.00	73.60	78.58	0.00
Bodo_B7.scaffolds.1000.fasta	0.00	0.00	0.00	100.00	78.70	0.00	0.00	0.00
Bodo_F10.scaffolds.1000.fasta	0.00	0.00	0.00	83.43	100.00	0.00	0.00	0.00
Bodo_G10.scaffolds.1000.fasta	14.26	13.94	79.83	0.00	0.00	100.00	83.94	0.00
Bodo_H10.scaffolds.1000.fasta	14.51	14.22	81.70	0.00	0.00	80.46	100.00	0.00
GCA_001460835.1_BSAL_genomic.fna	0.00	0.00	0.00	0.00	0.00	0.00	0.00	100.00
