## Additional File 5 for "Single-cell sequencing reveals unexpected genetic diversity among *Bodo* spp. flagellates and their bacterial endosymbionts"

### Sheet: Sheet1
		QUAST				CheckM				proportion eukaryotic				Blobtools			GTDB calssification
Cell	Bins	Length	No. contigs	N50	GC %	CheckM completeness	CheckM contamination	Strain heterogeneity	Marker lineage	Tiara	EukRep	CAT	Blobtools	Most abundant blobtools phylum	No. contigs clasfied	Proportion of total contigs
A8	1	4511066	103	58439	54	22.15	0.93	50	k__Archaea (UID2)	100	100	100	100	Euglenozoa	102	0.990291
	2	1591871	98	28883	37.82	90.32	0	0	k__Bacteria (UID2565)	0	1.02041	0	2.04082	Proteobacteria	86	0.877551	d__Bacteria;p__Pseudomonadota;c__Alphaproteobacteria;o__Paracaedibacterales;f__UBA11393;g__JAGOTX01;s__
	3	1944694	165	22866	43.6	22.41	0	0	k__Bacteria (UID203)	0	0.606061	0	0	Bacteroidetes	154	0.933333
	4	1090401	146	12404	27.31	15.52	0	0	k__Bacteria (UID203)	0.684932	6.16438	0.684932	0.684932	Proteobacteria	118	0.808219
	5	414241	48	29261	55.63	7.89	0	0	k__Bacteria (UID203)	0	2.08333	0	0	Proteobacteria	46	0.958333
	6	1060859	53	52493	38.75	27.59	1.72	0	k__Bacteria (UID203)	0	1.88679	0	0	Proteobacteria	52	0.981132
	7	717652	102	12398	37.09	19.5	0	0	k__Bacteria (UID2569)	0	1.96078	0	0	Bacteroidetes	95	0.931373
	8	25603301	2130	24113	55.06	62.78	35.69	27.59	k__Archaea (UID2)	98.6385	99.5305	74.7418	67.6526	Euglenozoa	1404	0.659155
	unbinned	3700206	1822	1913	51.94	29.44	2.26	25	k__Bacteria (UID2495)	61.3063	67.618	21.1306	16.9594	no-hit	976	0.535675
A10	1	279083	47	11675	64.99	13.79	0	0	k__Bacteria (UID203)	0	6.38298	0	0	Proteobacteria	46	0.978723
	2	1758263	139	26374	37.27	90.32	0	0	k__Bacteria (UID2565)	0.719425	2.8777	0.719425	2.8777	Proteobacteria	96	0.690647	d__Bacteria;p__Pseudomonadota;c__Alphaproteobacteria;o__Paracaedibacterales;f__UBA11393;g__JAGOTX01;s__
	3	30776430	2425	25915	54.88	51.96	18.12	17.54	k__Bacteria (UID203)	98.8454	99.3402	74.9278	67.2577	Euglenozoa	1583	0.652784
	unbinned	2961176	1529	1745	52.72	8.72	1.16	0	k__Bacteria (UID2495)	77.3708	83.0608	27.9267	22.433	no-hit	1012	0.661871
B2	1	209350	36	8766	54.59	6.9	0	0	k__Bacteria (UID203)	0	0	0	0	Proteobacteria	34	0.944444
	2	4156815	627	12545	55.79	82.16	27.13	95.38	c__Deltaproteobacteria (UID3218)	0	7.17703	0	0	Proteobacteria	615	0.980861	d__Bacteria;p__Desulfobacterota;c__Desulfovibrionia;o__Desulfovibrionales;f__Desulfovibrionaceae;g__Desulfovibrio;s__
	3	321080	38	13822	43.72	0	0	0	root (UID1)	2.63158	15.7895	0	2.63158	Proteobacteria	34	0.894737
	4	3928511	71	132357	37.57	87.43	0	0	k__Bacteria (UID2570)	1.40845	4.22535	0	0	Bacteroidetes	63	0.887324	d__Bacteria;p__Bacteroidota;c__Bacteroidia;o__Bacteroidales;f__Dysgonomonadaceae;g__Dysgonomonas;s__Dysgonomonas capnocytophagoides
	5	10668523	374	43457	53.93	35.52	10.1	20.83	k__Archaea (UID2)	99.7326	99.7326	92.7807	90.6417	Euglenozoa	331	0.885027
	6	4198943	199	40724	44.64	85.65	1.06	0	o__Clostridiales (UID1120)	0	2.01005	0	0	Firmicutes	189	0.949749	d__Bacteria;p__Bacillota_A;c__Clostridia;o__Peptostreptococcales;f__Anaerovoracaceae;g__MT110;s__
	7	1797243	213	19133	55.5	46.95	0	0	c__Gammaproteobacteria (UID4442)	0	0	0.469484	0	Proteobacteria	209	0.981221
	8	2182443	146	31250	34.85	93.55	26.34	10.34	k__Bacteria (UID2565)	2.05479	4.10959	0.684932	1.36986	Proteobacteria	98	0.671233	d__Bacteria;p__Pseudomonadota;c__Alphaproteobacteria;o__Paracaedibacterales;f__UBA11393;g__JAGOTX01;s__
	9	1127380	44	34833	38.6	65.05	0	0	k__Bacteria (UID2565)	0	0	0	2.27273	Proteobacteria	43	0.977273
	10	325423	82	4584	63.55	11.21	0	0	k__Bacteria (UID203)	0	6.09756	0	0	Proteobacteria	77	0.939024
	11	1171659	140	12924	40.13	15.96	0	0	k__Bacteria (UID3187)	0.714286	5.71429	0	0	Proteobacteria	99	0.707143
	12	581768	56	22135	47.81	3.54	0	0	c__Deltaproteobacteria (UID3217)	0	7.14286	0	0	Proteobacteria	54	0.964286
	13	24773802	2588	20603	55.44	55.39	25.6	49.02	k__Archaea (UID2)	98.5703	99.3818	63.3694	51.932	Euglenozoa	1307	0.505023
	unbinned	4808926	2642	1542	52.55	28.21	2.45	0	p__Proteobacteria (UID3214)	55.9425	63.3232	18.5844	14.0802	no-hit	1327	0.502271
G10	1	1604499	119	27931	38.14	89.01	2.2	100	k__Bacteria (UID2495)	0	0.840336	0	2.52101	Proteobacteria	101	0.848739	d__Bacteria;p__Pseudomonadota;c__Alphaproteobacteria;o__Paracaedibacterales;f__UBA11393;g__JAGOTX01;s__
	2	207552	53	5639	41.78	4.17	0	0	root (UID1)	1.88679	1.88679	0	1.88679	Proteobacteria	29	0.54717
	3	28513567	2815	19932	55.08	42.85	14.87	12.2	k__Bacteria (UID203)	98.7922	99.325	69.9822	59.0409	Euglenozoa	1620	0.575488
	4	1874121	245	16489	61.92	42.78	4.75	69.23	c__Deltaproteobacteria (UID3217)	0	2.04082	0	0	Proteobacteria	238	0.971429
	5	4022877	109	47464	54.04	17.76	0.47	0	k__Archaea (UID2)	100	100	100	99.0826	Euglenozoa	107	0.981651
	unbinned	4561685	2290	1754	50.37	26.15	2.66	0	k__Bacteria (UID2565)	67.1616	72.5764	24.9345	21.3537	no-hit	1361	0.594323
H10	1	261150	12	29936	38.09	4.57	0	0	k__Bacteria (UID203)	91.6667	83.3333	91.6667	91.6667	Ascomycota	11	0.916667
	2	1693415	108	27858	37.65	94.62	0	0	k__Bacteria (UID2565)	0.925926	2.77778	0.925926	1.85185	Proteobacteria	90	0.833333	d__Bacteria;p__Pseudomonadota;c__Alphaproteobacteria;o__Paracaedibacterales;f__UBA11393;g__JAGOTX01;s__
	3	34039821	3046	22891	54.94	45.38	19.71	21.67	k__Bacteria (UID203)	98.7196	99.6717	70.0263	61.195	Euglenozoa	1811	0.59455
	unbinned	3225046	1810	1515	51.52	6.78	0	0	k__Archaea (UID2)	85.1381	89.5028	31.8785	27.2376	no-hit	1252	0.691713
F10	1	660045	114	8740	45.8	12.5	0	0	root (UID1)	0	4.38596	0	0	Bacteroidetes	106	0.929825
	2	1279012	83	33152	41.61	94.62	0	0	k__Bacteria (UID2565)	3.61446	6.0241	0	3.61446	Proteobacteria	38	0.457831	d__Bacteria;p__Pseudomonadota;c__Alphaproteobacteria;o__UBA6184;f__UBA6184;g__UBA6184;s__
	3	4611103	119	44726	55.26	20.09	5.14	55.56	k__Archaea (UID2)	100	100	100	99.1597	Euglenozoa	117	0.983193
	4	23628373	2094	22344	56.15	39.56	11.16	15.91	k__Bacteria (UID203)	98.5673	98.5196	76.17	69.532	Euglenozoa	1430	0.682904
	5	1106252	130	15657	27.29	28.77	0	0	k__Bacteria (UID3060)	0.769231	8.46154	0	3.84615	Proteobacteria	114	0.876923
	unbinned	3111218	1612	1765	52.41	15.02	2.79	66.67	k__Bacteria (UID203)	67.1216	69.665	27.9156	21.8362	no-hit	941	0.583747
B7	1	882906	9	505294	35.18	44.57	0	0	o__Lactobacillales (UID543)	0	0	0	11.1111	Firmicutes	7	0.777778
	2	18941251	1816	19792	56.81	29.14	2.74	23.08	k__Bacteria (UID203)	98.348	98.1278	75.9912	68.1718	Euglenozoa	1202	0.661894
	3	2206768	155	23287	34.3	85.59	4.98	0	c__Betaproteobacteria (UID3888)	1.93548	4.51613	0	0	Proteobacteria	130	0.83871	d__Bacteria;p__Pseudomonadota;c__Gammaproteobacteria;o__Burkholderiales;f__UBA11063;g__Aquella;s__
	4	1292737	53	55440	41.89	95.6	0	0	k__Bacteria (UID2495)	0	3.77359	0	0	undef	29	0.54717	d__Bacteria;p__Pseudomonadota;c__Alphaproteobacteria;o__UBA6184;f__UBA6184;g__UBA6184;s__
	5	4104613	225	64707	54.46	69.98	13.49	79.74	f__Enterobacteriaceae (UID5124)	0	0	0	0	Proteobacteria	225	1
	6	10717316	672	32719	54.55	23.84	7.74	14.29	k__Bacteria (UID203)	99.1071	97.7679	80.0595	77.6786	Euglenozoa	514	0.764881
	unbinned	10717316	2005	1725	54.39	5.6	0	0	k__Archaea (UID2)	71.2219	74.015	28.1795	24.1895	no-hit	1168	0.582544

### Sheet: Sheet2
top_phylum(B7)
[1]	bin.1:	Firmicutes	7
[1]	bin.2:	Euglenozoa	1202
[1]	bin.3:	Proteobacteria	130
[1]	bin.4:	undef	29
[1]	bin.5:	Proteobacteria	225
[1]	bin.6:	Euglenozoa	514
[1]	bin.unbinned:	no-hit	1168
top_phylum(F10)
[1]	bin.1:	Bacteroidetes	106
[1]	bin.2:	Proteobacteria	38
[1]	bin.3:	Euglenozoa	117
[1]	bin.4:	Euglenozoa	1430
[1]	bin.5:	Proteobacteria	114
[1]	bin.unbinned:	no-hit	941
top_phylum(A8)
[1]	bin.1:	Euglenozoa	102
[1]	bin.2:	Proteobacteria	86
[1]	bin.3:	Bacteroidetes	154
[1]	bin.4:	Proteobacteria	118
[1]	bin.5:	Proteobacteria	46
[1]	bin.6:	Proteobacteria	52
[1]	bin.7:	Bacteroidetes	95
[1]	bin.8:	Euglenozoa	1404
[1]	bin.unbinned:	no-hit	976
top_phylum(A10)
1]	bin.1:	Proteobacteria	46
[1]	bin.2:	Proteobacteria	96
[1]	bin.3:	Euglenozoa	1583
[1]	bin.unbinned:	no-hit	1012
top_phylum(B2)
[1]	bin.1:			Proteobacteria	34
[1]	bin.10:			Proteobacteria	615
[1]	bin.11:			Proteobacteria	34
[1]	bin.12:			Bacteroidetes	63
[1]	bin.13:			Euglenozoa	331
[1]	bin.2:			Firmicutes	189
[1]	bin.3:			Proteobacteria	209
[1]	bin.4:			Proteobacteria	98
[1]	bin.5:			Proteobacteria	43
[1]	bin.6:			Proteobacteria	77
[1]	bin.7:			Proteobacteria	99
[1]	bin.8:			Proteobacteria	54
[1]	bin.9:			Euglenozoa	1307
[1]	bin.unbinned:			no-hit	1327
top_phylum(G10)
[1]	bin.1:	Proteobacteria	101
[1]	bin.2:	Proteobacteria	29
[1]	bin.3:	Euglenozoa	1620
[1]	bin.4:	Proteobacteria	238
[1]	bin.5:	Euglenozoa	107
[1]	bin.unbinned:	no-hit	1361
top_phylum(H10)
[1]	bin.1:	Ascomycota	11
[1]	bin.2:	Proteobacteria	90
[1]	bin.3:	Euglenozoa	1811
[1]	bin.unbinned:	no-hit	1252
