## Additional File 6 for "Single-cell sequencing reveals unexpected genetic diversity among *Bodo* spp. flagellates and their bacterial endosymbionts"

### Sheet: FastAAI_matrix
	T. marinus	K. pumila	eoAcanthamoeba sp. UWC8	Holosp. bac. Namur	MAG GCA_024236035	MAG GCA_002422845	Ca. B. vickermanii	MAG F10	MAG B7	Ca. H. penaei	Ca. H. endosymbioticus H. curviuscula	H. curviuscula	H. obtusa F1	H. undulata HU1	H. elegans E1	Ca. G. agglomerans	Ca. N. abundans 44043	Ca. N. abundans	Ca. C. indipagum	Ca. C. primus 43202	Ca. C. primus	Ca. B. paramacronuclearis 15I1	Ca. B. paramacronuclearis 11III1	Ca. N. amoebiphila	C. varicaedens	Ca. Pm. acanthamoebae	Ca. Paracaedibacter symbiosus	Ca. Pd. acanthamoebae	Ca. O.thessalonicensis L13	C. Finniella inopinata	MAG GCA_003542655	MAG GCA_002791835	MAG GCA_018061565	MAG B2	MAG H10	MAG G10	MAG A8	MAG A10
T. marinus	95	56.2	42.77	42.75	44.4	42.57	43.44	43.75	43.66	40.44	40.82	38.82	38.78	38.78	38.85	37.79	34.88	34.88	35.95	36.32	36.32	45.11	45.11	45.28	44.33	44.98	44.52	44.89	44.39	43.7	43.38	43.02	42.68	43.96	43.94	43.16	43.04	43.07
K. pumila	56.2	95	43.13	43.08	44.79	43.26	44.07	44.22	44.12	40.49	40.73	38.95	38.31	38.51	38.55	37.73	34.94	34.94	36.01	36.12	36.11	46.13	46.13	45.26	44.84	45.44	44.53	45.06	44.66	43.94	43.43	43.25	42.17	43.74	43.8	42.83	42.52	42.56
eoAcanthamoeba sp. UWC8	42.77	43.13	95	95	42.82	41.54	42.31	42.47	42.37	39.57	39.93	38.43	37.92	38.03	38.01	38.13	35.44	35.43	36.55	36.55	36.55	43.23	43.23	43.42	42.58	43.26	43.54	43.68	43.67	43.05	41.69	42.13	42.36	43.03	42.51	41.79	41.71	41.73
Holosp. bac. Namur	42.75	43.08	95	95	42.81	41.58	42.35	42.47	42.36	39.49	39.9	38.35	37.85	37.94	37.91	38.2	35.47	35.46	36.55	36.56	36.56	43.16	43.16	43.32	42.52	43.29	43.55	43.67	43.69	43.09	41.7	42.18	42.12	42.89	42.52	41.86	41.77	41.8
MAG GCA_024236035	44.4	44.79	42.82	42.81	95	64.07	66.33	65.8	65.61	41.8	41.21	39.57	39.56	39.62	39.62	38.6	35.51	35.5	36.74	37.15	37.15	45.7	45.7	46.25	45.34	45.47	45.73	45.98	45.52	44.48	43.61	43.43	42.67	44.53	44.16	42.92	42.79	42.79
MAG GCA_002422845	42.57	43.26	41.54	41.58	64.07	95	78.01	66.08	65.95	40.6	39.62	38.34	38.25	38.21	38.2	37.27	34.86	34.86	36.19	36.42	36.42	44.06	44.06	44.53	43.76	43.53	43.88	43.95	43.92	42.84	42.5	42.05	41	42.76	42.58	41.23	41.03	41.03
Ca. B. vickermanii	43.44	44.07	42.31	42.35	66.33	78.01	95	67.89	67.7	41.21	40.26	38.87	38.8	38.73	38.71	38.03	34.91	35.07	36.18	36.66	36.66	44.92	44.92	45.67	44.64	44.6	44.85	44.83	44.73	43.8	43.04	42.91	42.28	43.77	43.59	42.45	42.16	42.16
MAG F10	43.75	44.22	42.47	42.47	65.8	66.08	67.89	95	95	41.2	40.26	38.95	38.88	38.67	38.72	37.85	35.16	35.15	35.97	36.64	36.63	45.19	45.19	45.92	44.65	44.83	45.01	45.23	44.98	44.02	43.08	43.01	42.15	44.1	43.71	42.36	42.19	42.19
MAG B7	43.66	44.12	42.37	42.36	65.61	65.95	67.7	95	95	41.13	40.27	38.95	38.85	38.66	38.71	37.88	35.18	35.17	35.96	36.66	36.66	45.08	45.08	45.77	44.49	44.72	44.88	45.09	44.83	43.94	43.01	42.83	42	43.96	43.59	42.23	42.11	42.11
Ca. H. penaei	40.44	40.49	39.57	39.49	41.8	40.6	41.21	41.2	41.13	95	40.09	38.8	38.61	38.53	38.48	37.51	35.18	35.19	35.88	36.65	36.64	42.15	42.15	41.49	41.48	41.42	41.83	41.53	41.21	40.92	40.31	40.18	40.15	40.79	40.51	39.72	39.74	39.74
Ca. H. endosymbioticus H. curviuscula	40.82	40.73	39.93	39.9	41.21	39.62	40.26	40.26	40.27	40.09	95	40.52	40.63	40.63	40.58	37.32	35.47	35.48	35.97	36.87	36.87	41.83	41.83	41.9	40.82	41.25	41.94	41.86	41.27	41.17	39.97	40.1	40.06	41.14	40.99	40.01	40.11	40.11
H. curviuscula	38.82	38.95	38.43	38.35	39.57	38.34	38.87	38.95	38.95	38.8	40.52	95	56.57	58.5	58.35	37.14	35.03	35.08	35.44	36.29	36.29	39.92	39.92	39.45	39.22	39.41	39.78	39.73	39.64	39.42	38.51	38.71	38.88	39.5	39.36	38.79	38.48	38.48
H. obtusa F1	38.78	38.31	37.92	37.85	39.56	38.25	38.8	38.88	38.85	38.61	40.63	56.57	95	60.05	59.75	36.85	35.16	35.18	35.23	36.12	36.12	39.34	39.34	39.17	38.51	38.97	39.34	39.62	39.23	39.11	38.3	38.51	38.34	39.11	38.96	38.25	38.08	38.08
H. undulata HU1	38.78	38.51	38.03	37.94	39.62	38.21	38.73	38.67	38.66	38.53	40.63	58.5	60.05	95	95	36.66	34.76	34.82	35.32	36.01	36.01	39.58	39.58	39.09	38.59	39.12	39.34	39.83	39.54	38.91	38.17	38.51	38.25	38.83	38.64	37.9	37.86	37.86
H. elegans E1	38.85	38.55	38.01	37.91	39.62	38.2	38.71	38.72	38.71	38.48	40.58	58.35	59.75	95	95	36.53	34.68	34.75	35.11	35.85	35.85	39.44	39.44	38.95	38.46	39.14	39.27	39.85	39.52	38.87	38.06	38.44	38.33	38.86	38.7	38.03	37.98	37.98
Ca. G. agglomerans	37.79	37.73	38.13	38.2	38.6	37.27	38.03	37.85	37.88	37.51	37.32	37.14	36.85	36.66	36.53	95	35.25	35.23	36.02	35.88	35.87	37.94	37.94	38.31	37.62	37.73	38.6	38.45	38.53	38.78	37.9	38	37.81	38.1	38.09	37.96	37.81	37.81
Ca. N. abundans 44043	34.88	34.94	35.44	35.47	35.51	34.86	34.91	35.16	35.18	35.18	35.47	35.03	35.16	34.76	34.68	35.25	95	95	38.9	39.55	39.54	35.61	35.61	36.34	35.59	35.74	35.86	35.54	35.24	35.6	34.94	34.94	35.2	35.77	35.43	34.99	35.27	35.27
Ca. N. abundans	34.88	34.94	35.43	35.46	35.5	34.86	35.07	35.15	35.17	35.19	35.48	35.08	35.18	34.82	34.75	35.23	95	95	38.89	39.51	39.51	35.61	35.61	36.37	35.68	35.83	35.95	35.64	35.35	35.7	35.02	35.02	35.37	35.82	35.5	35.13	35.39	35.39
Ca. C. indipagum	35.95	36.01	36.55	36.55	36.74	36.19	36.18	35.97	35.96	35.88	35.97	35.44	35.23	35.32	35.11	36.02	38.9	38.89	95	51.08	51.07	36.81	36.81	37.06	36.57	36.26	36.63	36.1	36.4	36.39	36.23	36.49	36	36.37	36.3	36.35	36.4	36.4
Ca. C. primus 43202	36.32	36.12	36.55	36.56	37.15	36.42	36.66	36.64	36.66	36.65	36.87	36.29	36.12	36.01	35.85	35.88	39.55	39.51	51.08	95	95	36.91	36.91	37.75	37	37.02	37.25	36.14	36.79	36.6	36.39	36.71	36.73	36.9	36.68	36.8	36.75	36.75
Ca. C. primus	36.32	36.11	36.55	36.56	37.15	36.42	36.66	36.63	36.66	36.64	36.87	36.29	36.12	36.01	35.85	35.87	39.54	39.51	51.07	95	95	36.91	36.91	37.74	36.99	37.02	37.24	36.13	36.79	36.59	36.4	36.72	36.72	36.9	36.69	36.8	36.76	36.76
Ca. B. paramacronuclearis 15I1	45.11	46.13	43.23	43.16	45.7	44.06	44.92	45.19	45.08	42.15	41.83	39.92	39.34	39.58	39.44	37.94	35.61	35.61	36.81	36.91	36.91	95	95	46.93	46.79	47.12	46.52	46.64	46.09	45.58	44.25	44.31	43.81	45.33	44.82	43.9	43.67	43.7
Ca. B. paramacronuclearis 11III1	45.11	46.13	43.23	43.16	45.7	44.06	44.92	45.19	45.08	42.15	41.83	39.92	39.34	39.58	39.44	37.94	35.61	35.61	36.81	36.91	36.91	95	95	46.93	46.79	47.12	46.52	46.64	46.09	45.58	44.25	44.31	43.81	45.33	44.82	43.9	43.67	43.7
Ca. N. amoebiphila	45.28	45.26	43.42	43.32	46.25	44.53	45.67	45.92	45.77	41.49	41.9	39.45	39.17	39.09	38.95	38.31	36.34	36.37	37.06	37.75	37.74	46.93	46.93	95	48.59	48.81	46.61	46.08	45.87	44.96	44.05	43.89	44.15	45.34	44.81	44.09	43.97	43.99
C. varicaedens	44.33	44.84	42.58	42.52	45.34	43.76	44.64	44.65	44.49	41.48	40.82	39.22	38.51	38.59	38.46	37.62	35.59	35.68	36.57	37	36.99	46.79	46.79	48.59	95	51.99	46.62	46.38	45.92	44.97	43.59	43.66	43.11	44.65	44.49	43.91	43.44	43.45
Ca. Pm. acanthamoebae	44.98	45.44	43.26	43.29	45.47	43.53	44.6	44.83	44.72	41.42	41.25	39.41	38.97	39.12	39.14	37.73	35.74	35.83	36.26	37.02	37.02	47.12	47.12	48.81	51.99	95	46.73	46.35	45.88	45.55	43.51	43.88	43.7	45.52	45.09	44.36	44.13	44.15
Ca. Paracaedibacter symbiosus	44.52	44.53	43.54	43.55	45.73	43.88	44.85	45.01	44.88	41.83	41.94	39.78	39.34	39.34	39.27	38.6	35.86	35.95	36.63	37.25	37.24	46.52	46.52	46.61	46.62	46.73	95	53.53	52.71	49.48	46.66	46.67	47.02	48.48	48.2	47.38	46.98	46.99
Ca. Pd. acanthamoebae	44.89	45.06	43.68	43.67	45.98	43.95	44.83	45.23	45.09	41.53	41.86	39.73	39.62	39.83	39.85	38.45	35.54	35.64	36.1	36.14	36.13	46.64	46.64	46.08	46.38	46.35	53.53	95	66.33	49.23	46.63	46.79	47.37	48.29	47.97	47.18	47	47.01
Ca. O.thessalonicensis L13	44.39	44.66	43.67	43.69	45.52	43.92	44.73	44.98	44.83	41.21	41.27	39.64	39.23	39.54	39.52	38.53	35.24	35.35	36.4	36.79	36.79	46.09	46.09	45.87	45.92	45.88	52.71	66.33	95	48.44	46.29	46.32	46.74	47.44	47.32	46.85	46.39	46.41
C. Finniella inopinata	43.7	43.94	43.05	43.09	44.48	42.84	43.8	44.02	43.94	40.92	41.17	39.42	39.11	38.91	38.87	38.78	35.6	35.7	36.39	36.6	36.59	45.58	45.58	44.96	44.97	45.55	49.48	49.23	48.44	95	46.75	46.67	46.49	48.72	48.57	46.82	46.33	46.36
MAG GCA_003542655	43.38	43.43	41.69	41.7	43.61	42.5	43.04	43.08	43.01	40.31	39.97	38.51	38.3	38.17	38.06	37.9	34.94	35.02	36.23	36.39	36.4	44.25	44.25	44.05	43.59	43.51	46.66	46.63	46.29	46.75	95	70.51	47.85	51.69	50.87	48.33	47.9	47.9
MAG GCA_002791835	43.02	43.25	42.13	42.18	43.43	42.05	42.91	43.01	42.83	40.18	40.1	38.71	38.51	38.51	38.44	38	34.94	35.02	36.49	36.71	36.72	44.31	44.31	43.89	43.66	43.88	46.67	46.79	46.32	46.67	70.51	95	48.06	51.27	50.74	48.28	48.01	48.02
MAG GCA_018061565	42.68	42.17	42.36	42.12	42.67	41	42.28	42.15	42	40.15	40.06	38.88	38.34	38.25	38.33	37.81	35.2	35.37	36	36.73	36.72	43.81	43.81	44.15	43.11	43.7	47.02	47.37	46.74	46.49	47.85	48.06	95	62.63	54	54.06	53.22	53.24
MAG B2	43.96	43.74	43.03	42.89	44.53	42.76	43.77	44.1	43.96	40.79	41.14	39.5	39.11	38.83	38.86	38.1	35.77	35.82	36.37	36.9	36.9	45.33	45.33	45.34	44.65	45.52	48.48	48.29	47.44	48.72	51.69	51.27	62.63	95	59.62	58.8	56.79	56.8
MAG H10	43.94	43.8	42.51	42.52	44.16	42.58	43.59	43.71	43.59	40.51	40.99	39.36	38.96	38.64	38.7	38.09	35.43	35.5	36.3	36.68	36.69	44.82	44.82	44.81	44.49	45.09	48.2	47.97	47.32	48.57	50.87	50.74	54	59.62	95	95	77.81	77.84
MAG G10	43.16	42.83	41.79	41.86	42.92	41.23	42.45	42.36	42.23	39.72	40.01	38.79	38.25	37.9	38.03	37.96	34.99	35.13	36.35	36.8	36.8	43.9	43.9	44.09	43.91	44.36	47.38	47.18	46.85	46.82	48.33	48.28	54.06	58.8	95	95	78.49	78.52
MAG A8	43.04	42.52	41.71	41.77	42.79	41.03	42.16	42.19	42.11	39.74	40.11	38.48	38.08	37.86	37.98	37.81	35.27	35.39	36.4	36.75	36.76	43.67	43.67	43.97	43.44	44.13	46.98	47	46.39	46.33	47.9	48.01	53.22	56.79	77.81	78.49	95	95
MAG A10	43.07	42.56	41.73	41.8	42.79	41.03	42.16	42.19	42.11	39.74	40.11	38.48	38.08	37.86	37.98	37.81	35.27	35.39	36.4	36.75	36.76	43.7	43.7	43.99	43.45	44.15	46.99	47.01	46.41	46.36	47.9	48.02	53.24	56.8	77.84	78.52	95	95

### Sheet: Sheet1
query_genome
Temperatibacter_marinus_GCF_031598375.1.protein.faa
Kordiimonas_pumila_GCF_015240255.1.protein.faa
Candidatus_Bealeia_paramacronuclearis.US_Bl_15I1.protein.faa
Candidatus_Bealeia_paramacronuclearis.US_Bl_11III1.protein.faa
Candidatus_Nucleicultrix_amoebiphila_FS5.protein.faa
Candidatus_Paracaedibacter_acanthamoebae.protein.faa
Caedimonas_varicaedens.protein.faa
Candidatus_Paracaedibacter_symbiosus.protein.faa
Candidatus_Paracaedimonas_acanthamoebae.protein.faa
Candidatus_Odyssella_thessalonicensis_L13.protein.faa
Candidatus_Finniella_inopinata.protein.faa
Alphaproteobacteria_bacterium_CG_4_10_14_0_8_um_filter_37_21_MAG.GCA_002791835.1.protein.faa
Holosporales_bacterium_MAG.GCA_003542655.1.protein.faa
Bodo_PL0398wB2.scaffolds.1000.bin_8.faa
Pseudomonadota_bacterium_MAG.GCA_018061565.1.protein.faa
Bodo_PL0404wG10.scaffolds.1000.bin_1.faa
Bodo_PL0404wH10.scaffolds.1000.bin_2.faa
Bodo_PL0404wA8.scaffolds.1000.bin_2.faa
Bodo_PL0404wA10.scaffolds.1000.bin_2.faa
Candidatus_Paracaedibacteraceae_bacterium_MAG.GCA_024236035.1.protein.faa
Candidatus_Bodocaedibacter_vickermanii.protein.faa
Candidatus_Paracaedibacteraceae_bacterium_UBA6184_MAG.GCA_002422845.1.faa
Bodo_PL0404wF10.scaffolds.1000.bin_2.faa
Bodo_PL0403_B7.scaffolds.1000.bin_4.faa
Holosporaceae_bacterium_Namur.protein.faa
endosymbiont_of_Acanthamoeba_sp_UWC8.protein.faa
Candidatus_Hepatobacter_penaei.protein.faa
Candidatus_Hydrogenosomobacter_endosymbioticus.protein.faa
Holospora_curviuscula.protein.faa
Holospora_obtusa_F1.protein.faa
Holospora_undulata_HU1.protein.faa
Holospora_elegans_E1.protein.faa
Candidatus_Gromoviella_agglomerans.protein.faa
Candidatus_Nesciobacter_abundans.44043.protein.faa
Candidatus_Nesciobacter_abundans.protein.faa
Candidatus_Cytomitobacter_indipagum.protein.faa
Candidatus_Cytomitobacter_primus.protein.faa
Candidatus_Cytomitobacter_primus.43202.protein.faa
