## Additional File 7 for "Single-cell sequencing reveals unexpected genetic diversity among *Bodo* spp. flagellates and their bacterial endosymbionts"

8
Bodo_Holosporales_A10.scaffolds.1000.fasta	100.00	88.81	0.00	0.00	0.00	27.06	27.56	0.00
Bodo_Holosporales_A8.scaffolds.1000.fasta	98.09	100.00	0.00	0.00	0.00	29.64	28.58	0.00
Bodo_Holosporales_B2.scaffolds.1000.fasta	0.00	0.00	100.00	0.00	0.00	18.93	24.42	0.00
Bodo_Holosporales_B7.scaffolds.1000.fasta	0.00	0.00	0.00	100.00	84.88	0.00	0.00	0.00
Bodo_Holosporales_F10.scaffolds.1000.fasta	0.00	0.00	0.00	85.79	100.00	0.00	0.00	0.00
Bodo_Holosporales_G10.scaffolds.1000.fasta	29.65	29.40	25.65	0.00	0.00	100.00	93.34	0.00
Bodo_Holosporales_H10.scaffolds.1000.fasta	28.62	26.87	31.35	0.00	0.00	88.44	100.00	0.00
Candidatus_Bodocaedibacter_vickermanii_isolate_Lake_Konstanz.fasta	0.00	0.00	0.00	0.00	0.00	0.00	0.00	100.00
