## Additional File 8 for "Single-cell sequencing reveals unexpected genetic diversity among *Bodo* spp. flagellates and their bacterial endosymbionts"

### Sheet: Sheet1
module_accession	pathway_class	pathway_1	pathway_2	pathway_name	C.bv completeness	F10 completeness	B7 completeness	A8 completeness	A10 completeness	B2 completeness	H10 completeness	G10 completeness
M00978	Pathway modules	Amino acid metabolism	Arginine and proline metabolism	Ornithine-ammonia cycle	0	16.67	16.67	16.67	16.67	16.67	16.67	16.67
M00022	Pathway modules	Amino acid metabolism	Aromatic amino acid metabolism	Shikimate pathway, phosphoenolpyruvate + erythrose-4P => chorismate	0	0	0	12.5	12.5	12.5	12.5	12.5
M00038	Pathway modules	Amino acid metabolism	Aromatic amino acid metabolism	Tryptophan metabolism, tryptophan => kynurenine => 2-aminomuconate	14.29	0	14.29	14.29	14.29	14.29	14.29	14.29
M00036	Pathway modules	Amino acid metabolism	Branched-chain amino acid metabolism	Leucine degradation, leucine => acetoacetate + acetyl-CoA	5.56	5.56	5.56	5.56	5.56	5.56	5.56	5.56
M00609	Pathway modules	Amino acid metabolism	Cysteine and methionine metabolism	Cysteine biosynthesis, methionine => cysteine	16.67	16.67	16.67	16.67	16.67	16.67	16.67	16.67
M00368	Pathway modules	Amino acid metabolism	Cysteine and methionine metabolism	Ethylene biosynthesis, methionine => ethylene	33.33	33.33	33.33	33.33	33.33	33.33	33.33	33.33
M00017	Pathway modules	Amino acid metabolism	Cysteine and methionine metabolism	Methionine biosynthesis, aspartate => homoserine => methionine	14.29	14.29	14.29	14.29	14.29	28.57	14.29	14.29
M00035	Pathway modules	Amino acid metabolism	Cysteine and methionine metabolism	Methionine degradation	25	50	25	25	25	25	25	25
M00034	Pathway modules	Amino acid metabolism	Cysteine and methionine metabolism	Methionine salvage pathway	25	25	25	25	25	25	25	25
M00045	Pathway modules	Amino acid metabolism	Histidine metabolism	Histidine degradation, histidine => N-formiminoglutamate => glutamate	0	0	0	25	25	25	25	25
M00525	Pathway modules	Amino acid metabolism	Lysine metabolism	Lysine biosynthesis, acetyl-DAP pathway, aspartate => lysine	44.44	44.44	44.44	44.44	44.44	55.56	44.44	44.44
M00527	Pathway modules	Amino acid metabolism	Lysine metabolism	Lysine biosynthesis, DAP aminotransferase pathway, aspartate => lysine	57.14	57.14	57.14	57.14	57.14	71.43	57.14	57.14
M00526	Pathway modules	Amino acid metabolism	Lysine metabolism	Lysine biosynthesis, DAP dehydrogenase pathway, aspartate => lysine	50	50	50	50	50	66.67	50	50
M00016	Pathway modules	Amino acid metabolism	Lysine metabolism	Lysine biosynthesis, succinyl-DAP pathway, aspartate => lysine	66.67	66.67	66.67	66.67	66.67	77.78	66.67	66.67
M00957	Pathway modules	Amino acid metabolism	Lysine metabolism	Lysine degradation, bacteria, L-lysine => glutarate => succinate/acetyl-CoA	4	4	4	0	0	0	0	0
M00032	Pathway modules	Amino acid metabolism	Lysine metabolism	Lysine degradation, lysine => saccharopine => acetoacetyl-CoA	11.11	11.11	11.11	11.11	11.11	11.11	11.11	11.11
M00135	Pathway modules	Amino acid metabolism	Polyamine biosynthesis	GABA biosynthesis, eukaryotes, putrescine => GABA	33.33	33.33	33.33	0	0	0	0	0
M00975	Pathway modules	Amino acid metabolism	Serine and threonine metabolism	Betaine degradation, bacteria, betaine => pyruvate	25	25	25	25	25	25	25	25
M00033	Pathway modules	Amino acid metabolism	Serine and threonine metabolism	Ectoine biosynthesis, aspartate => ectoine	20	20	20	20	20	40	20	20
M00621	Pathway modules	Amino acid metabolism	Serine and threonine metabolism	Glycine cleavage system	33.33	33.33	33.33	33.33	33.33	33.33	33.33	33.33
M00020	Pathway modules	Amino acid metabolism	Serine and threonine metabolism	Serine biosynthesis, glycerate-3P => serine	33.33	33.33	33.33	0	33.33	33.33	33.33	33.33
M00018	Pathway modules	Amino acid metabolism	Serine and threonine metabolism	Threonine biosynthesis, aspartate => homoserine => threonine	20	20	20	20	20	40	20	20
M00848	Pathway modules	Biosynthesis of other secondary metabolites	Biosynthesis of other antibiotics	Aurachin biosynthesis, anthranilate => aurachin A	3.12	3.12	3.12	3.12	3.12	3.12	3.12	3.12
M00835	Pathway modules	Biosynthesis of other secondary metabolites	Biosynthesis of other bacterial compounds	Pyocyanine biosynthesis, chorismate => pyocyanine	0	0	0	14.29	14.29	14.29	14.29	14.29
M00953	Pathway modules	Biosynthesis of other secondary metabolites	Biosynthesis of phytochemical compounds	Mugineic acid biosynthesis, methionine => 3-epihydroxymugineic acid	20	20	20	20	20	20	20	20
M00095	Pathway modules	Biosynthesis of terpenoids and polyketides	Terpenoid backbone biosynthesis	C5 isoprenoid biosynthesis, mevalonate pathway	14.29	14.29	14.29	0	0	0	0	0
M00849	Pathway modules	Biosynthesis of terpenoids and polyketides	Terpenoid backbone biosynthesis	C5 isoprenoid biosynthesis, mevalonate pathway, archaea	16.67	16.67	16.67	0	0	0	0	0
M00096	Pathway modules	Biosynthesis of terpenoids and polyketides	Terpenoid backbone biosynthesis	C5 isoprenoid biosynthesis, non-mevalonate pathway	0	0	0	12.5	12.5	12.5	12.5	12.5
M00009	Pathway modules	Carbohydrate metabolism	Central carbohydrate metabolism	Citrate cycle (TCA cycle, Krebs cycle)	92.71	92.71	92.71	70.83	70.83	83.33	83.33	83.33
M00010	Pathway modules	Carbohydrate metabolism	Central carbohydrate metabolism	Citrate cycle, first carbon oxidation, oxaloacetate => 2-oxoglutarate	100	100	100	66.67	66.67	66.67	66.67	66.67
M00011	Pathway modules	Carbohydrate metabolism	Central carbohydrate metabolism	Citrate cycle, second carbon oxidation, 2-oxoglutarate => oxaloacetate	88.33	88.33	88.33	73.33	73.33	93.33	93.33	93.33
M00003	Pathway modules	Carbohydrate metabolism	Central carbohydrate metabolism	Gluconeogenesis, oxaloacetate => fructose-6P	78.57	78.57	78.57	71.43	71.43	78.57	78.57	78.57
M00001	Pathway modules	Carbohydrate metabolism	Central carbohydrate metabolism	Glycolysis (Embden-Meyerhof pathway), glucose => pyruvate	88.89	77.78	88.89	77.78	77.78	88.89	88.89	88.89
M00002	Pathway modules	Carbohydrate metabolism	Central carbohydrate metabolism	Glycolysis, core module involving three-carbon compounds	100	80	100	100	100	100	100	100
M00004	Pathway modules	Carbohydrate metabolism	Central carbohydrate metabolism	Pentose phosphate pathway (Pentose phosphate cycle)	58.33	58.33	58.33	50	50	66.67	50	50
M00007	Pathway modules	Carbohydrate metabolism	Central carbohydrate metabolism	Pentose phosphate pathway, non-oxidative phase, fructose 6P => ribose 5P	75	75	75	75	75	100	75	75
M00005	Pathway modules	Carbohydrate metabolism	Central carbohydrate metabolism	PRPP biosynthesis, ribose 5P => PRPP	0	0	0	100	100	100	100	100
M00307	Pathway modules	Carbohydrate metabolism	Central carbohydrate metabolism	Pyruvate oxidation, pyruvate => acetyl-CoA	100	100	100	66.67	66.67	100	100	100
M00308	Pathway modules	Carbohydrate metabolism	Central carbohydrate metabolism	Semi-phosphorylative Entner-Doudoroff pathway, gluconate => glycerate-3P	25	25	25	25	25	25	25	25
M00129	Pathway modules	Carbohydrate metabolism	Other carbohydrate metabolism	Ascorbate biosynthesis, animals, glucose-1P => ascorbate	0	0	0	14.29	14.29	28.57	14.29	14.29
M00552	Pathway modules	Carbohydrate metabolism	Other carbohydrate metabolism	D-galactonate degradation, De Ley-Doudoroff pathway, D-galactonate => glycerate-3P	40	40	40	40	40	40	40	40
M00373	Pathway modules	Carbohydrate metabolism	Other carbohydrate metabolism	Ethylmalonyl pathway	11.11	11.11	11.11	5.56	5.56	0	5.56	5.56
M00014	Pathway modules	Carbohydrate metabolism	Other carbohydrate metabolism	Glucuronate pathway (uronate pathway)	0	0	0	14.29	14.29	14.29	14.29	14.29
M00854	Pathway modules	Carbohydrate metabolism	Other carbohydrate metabolism	Glycogen biosynthesis, glucose-1P => glycogen/starch	0	0	0	0	0	50	0	0
M00012	Pathway modules	Carbohydrate metabolism	Other carbohydrate metabolism	Glyoxylate cycle	60	60	60	20	20	40	40	40
M00131	Pathway modules	Carbohydrate metabolism	Other carbohydrate metabolism	Inositol phosphate metabolism, Ins(1,3,4,5)P4 => Ins(1,3,4)P3 => myo-inositol	25	25	25	25	25	25	25	25
M00013	Pathway modules	Carbohydrate metabolism	Other carbohydrate metabolism	Malonate semialdehyde pathway, propanoyl-CoA => acetyl-CoA	20	20	20	0	0	0	0	0
M00740	Pathway modules	Carbohydrate metabolism	Other carbohydrate metabolism	Methylaspartate cycle	27.27	27.27	27.27	9.09	9.09	18.18	18.18	18.18
M00982	Pathway modules	Carbohydrate metabolism	Other carbohydrate metabolism	Methylcitrate cycle	52.38	52.38	52.38	23.81	23.81	38.1	38.1	38.1
M00549	Pathway modules	Carbohydrate metabolism	Other carbohydrate metabolism	Nucleotide sugar biosynthesis, glucose => UDP-glucose	0	0	0	0	0	33.33	0	0
M00532	Pathway modules	Carbohydrate metabolism	Other carbohydrate metabolism	Photorespiration	18.06	18.06	18.06	18.06	18.06	18.06	18.06	18.06
M00892	Pathway modules	Carbohydrate metabolism	Other carbohydrate metabolism	UDP-N-acetyl-D-glucosamine biosynthesis, eukaryotes, glucose => UDP-GlcNAc	16.67	16.67	16.67	33.33	33.33	33.33	33.33	33.33
M00909	Pathway modules	Carbohydrate metabolism	Other carbohydrate metabolism	UDP-N-acetyl-D-glucosamine biosynthesis, prokaryotes, glucose => UDP-GlcNAc	20	20	20	80	80	80	80	80
M00761	Pathway modules	Carbohydrate metabolism	Other carbohydrate metabolism	Undecaprenylphosphate alpha-L-Ara4N biosynthesis, UDP-GlcA => undecaprenyl phosphate alpha-L-Ara4N	0	0	0	50	50	25	50	50
M00152	Pathway modules	Energy metabolism	ATP synthesis	Cytochrome bc1 complex	0	0	0	30	30	30	30	30
M00151	Pathway modules	Energy metabolism	ATP synthesis	Cytochrome bc1 complex respiratory unit	0	0	0	100	100	100	100	100
M00153	Pathway modules	Energy metabolism	ATP synthesis	Cytochrome bd ubiquinol oxidase	66.67	66.67	66.67	100	100	100	66.67	66.67
M00154	Pathway modules	Energy metabolism	ATP synthesis	Cytochrome c oxidase	0	0	0	20	20	26.67	20	20
M00155	Pathway modules	Energy metabolism	ATP synthesis	Cytochrome c oxidase, prokaryotes	0	0	0	100	100	100	100	100
M00157	Pathway modules	Energy metabolism	ATP synthesis	F-type ATPase, prokaryotes and chloroplasts	75	75	75	75	75	62.5	75	75
M00142	Pathway modules	Energy metabolism	ATP synthesis	NADH	0	0	0	0	0	28.57	0	0
M00144	Pathway modules	Energy metabolism	ATP synthesis	NADH	87.88	96.97	96.97	87.88	87.88	87.88	87.88	77.27
M00149	Pathway modules	Energy metabolism	ATP synthesis	Succinate dehydrogenase, prokaryotes	50	50	50	75	75	75	50	50
M00376	Pathway modules	Energy metabolism	Carbon fixation	3-Hydroxypropionate bi-cycle	14.81	12.04	12.04	14.81	14.81	14.81	14.81	14.81
M00172	Pathway modules	Energy metabolism	Carbon fixation	C4-dicarboxylic acid cycle, NADP - malic enzyme type	25	25	25	25	25	0	25	25
M00168	Pathway modules	Energy metabolism	Carbon fixation	CAM (Crassulacean acid metabolism), dark	50	50	50	0	0	50	50	50
M00169	Pathway modules	Energy metabolism	Carbon fixation	CAM (Crassulacean acid metabolism), light	50	50	50	50	50	0	50	50
M00374	Pathway modules	Energy metabolism	Carbon fixation	Dicarboxylate-hydroxybutyrate cycle	30.77	30.77	30.77	15.38	15.38	23.08	23.08	23.08
M00375	Pathway modules	Energy metabolism	Carbon fixation	Hydroxypropionate-hydroxybutylate cycle	7.14	7.14	7.14	0	0	0	0	0
M00620	Pathway modules	Energy metabolism	Carbon fixation	Incomplete reductive citrate cycle, acetyl-CoA => oxoglutarate	28.57	28.57	28.57	14.29	14.29	28.57	28.57	28.57
M00173	Pathway modules	Energy metabolism	Carbon fixation	Reductive citrate cycle (Arnon-Buchanan cycle)	50	50	50	30	30	40	40	40
M00165	Pathway modules	Energy metabolism	Carbon fixation	Reductive pentose phosphate cycle (Calvin cycle)	63.64	63.64	63.64	45.45	45.45	54.55	45.45	45.45
M00345	Pathway modules	Energy metabolism	Methane metabolism	Formaldehyde assimilation, ribulose monophosphate pathway	33.33	33.33	33.33	33.33	33.33	33.33	33.33	33.33
M00346	Pathway modules	Energy metabolism	Methane metabolism	Formaldehyde assimilation, serine pathway	33.33	33.33	33.33	22.22	22.22	33.33	33.33	33.33
M00357	Pathway modules	Energy metabolism	Methane metabolism	Methanogenesis, acetate => methane	0	0	0	20	20	20	20	20
M00064	Pathway modules	Glycan metabolism	Lipopolysaccharide metabolism	ADP-L-glycero-D-manno-heptose biosynthesis	0	0	0	0	0	40	0	0
M00063	Pathway modules	Glycan metabolism	Lipopolysaccharide metabolism	CMP-KDO biosynthesis	0	0	0	75	75	75	75	75
M00060	Pathway modules	Glycan metabolism	Lipopolysaccharide metabolism	KDO2-lipid A biosynthesis, Raetz pathway, LpxL-LpxM type	0	0	0	66.67	66.67	77.78	66.67	66.67
M00866	Pathway modules	Glycan metabolism	Lipopolysaccharide metabolism	KDO2-lipid A biosynthesis, Raetz pathway, non-LpxL-LpxM type	0	0	0	66.67	66.67	77.78	66.67	66.67
M00873	Pathway modules	Lipid metabolism	Fatty acid metabolism	Fatty acid biosynthesis in mitochondria, animals	25	25	25	25	25	25	25	25
M00874	Pathway modules	Lipid metabolism	Fatty acid metabolism	Fatty acid biosynthesis in mitochondria, fungi	41.67	41.67	41.67	41.67	41.67	41.67	41.67	41.67
M00083	Pathway modules	Lipid metabolism	Fatty acid metabolism	Fatty acid biosynthesis, elongation	100	100	100	100	100	100	100	100
M00082	Pathway modules	Lipid metabolism	Fatty acid metabolism	Fatty acid biosynthesis, initiation	75	50	50	100	100	100	100	100
M00886	Pathway modules	Lipid metabolism	Fatty acid metabolism	Meromycolic acid biosynthesis, initiation and elongation FAS II (KasA and KasB)	44.44	44.44	44.44	44.44	44.44	44.44	44.44	44.44
M00885	Pathway modules	Lipid metabolism	Fatty acid metabolism	Meromycolic acid biosynthesis, initiation and elongation FAS II (KasA)	44.44	44.44	44.44	44.44	44.44	44.44	44.44	44.44
M00088	Pathway modules	Lipid metabolism	Lipid metabolism	Ketone body biosynthesis, acetyl-CoA => acetoacetate/3-hydroxybutyrate/acetone	44.44	44.44	44.44	33.33	33.33	33.33	33.33	33.33
M00091	Pathway modules	Lipid metabolism	Lipid metabolism	Phosphatidylcholine (PC) biosynthesis, PE => PC	100	0	0	0	0	0	0	0
M00093	Pathway modules	Lipid metabolism	Lipid metabolism	Phosphatidylethanolamine (PE) biosynthesis, PA => PS => PE	100	100	100	100	100	100	100	100
M00089	Pathway modules	Lipid metabolism	Lipid metabolism	Triacylglycerol biosynthesis	25	25	25	0	0	25	0	0
M00141	Pathway modules	Metabolism of cofactors and vitamins	Cofactor and vitamin metabolism	C1-unit interconversion, eukaryotes	50	50	50	50	50	50	50	50
M00140	Pathway modules	Metabolism of cofactors and vitamins	Cofactor and vitamin metabolism	C1-unit interconversion, prokaryotes	33.33	33.33	33.33	33.33	33.33	33.33	33.33	33.33
M00122	Pathway modules	Metabolism of cofactors and vitamins	Cofactor and vitamin metabolism	Cobalamin biosynthesis, cobyrinate a,c-diamide => cobalamin	0	0	0	8.33	8.33	8.33	8.33	8.33
M00868	Pathway modules	Metabolism of cofactors and vitamins	Cofactor and vitamin metabolism	Heme biosynthesis, animals and fungi, glycine => heme	0	0	0	75	75	87.5	75	62.5
M00926	Pathway modules	Metabolism of cofactors and vitamins	Cofactor and vitamin metabolism	Heme biosynthesis, bacteria, glutamyl-tRNA => coproporphyrin III => heme	0	0	0	44.44	44.44	66.67	44.44	44.44
M00121	Pathway modules	Metabolism of cofactors and vitamins	Cofactor and vitamin metabolism	Heme biosynthesis, plants and bacteria, glutamate => heme	10	10	10	70	70	90	70	70
M00883	Pathway modules	Metabolism of cofactors and vitamins	Cofactor and vitamin metabolism	Lipoic acid biosynthesis, animals and bacteria, octanoyl-ACP => dihydrolipoyl-H => dihydrolipoyl-E2	33.33	33.33	33.33	33.33	33.33	33.33	33.33	33.33
M00882	Pathway modules	Metabolism of cofactors and vitamins	Cofactor and vitamin metabolism	Lipoic acid biosynthesis, eukaryotes, octanoyl-ACP => dihydrolipoyl-H	50	50	50	50	50	50	50	50
M00884	Pathway modules	Metabolism of cofactors and vitamins	Cofactor and vitamin metabolism	Lipoic acid biosynthesis, octanoyl-CoA => dihydrolipoyl-E2	50	50	50	50	50	50	50	50
M00881	Pathway modules	Metabolism of cofactors and vitamins	Cofactor and vitamin metabolism	Lipoic acid biosynthesis, plants and bacteria, octanoyl-ACP => dihydrolipoyl-E2/H	50	50	50	50	50	50	50	50
M00116	Pathway modules	Metabolism of cofactors and vitamins	Cofactor and vitamin metabolism	Menaquinone biosynthesis, chorismate (+ polyprenyl-PP) => menaquinol	11.11	11.11	11.11	11.11	11.11	11.11	11.11	11.11
M00912	Pathway modules	Metabolism of cofactors and vitamins	Cofactor and vitamin metabolism	NAD biosynthesis, tryptophan => quinolinate => NAD	12.5	0	12.5	12.5	12.5	12.5	12.5	12.5
M00572	Pathway modules	Metabolism of cofactors and vitamins	Cofactor and vitamin metabolism	Pimeloyl-ACP biosynthesis, BioC-BioH pathway, malonyl-ACP => pimeloyl-ACP	66.67	66.67	66.67	66.67	66.67	66.67	66.67	66.67
M00124	Pathway modules	Metabolism of cofactors and vitamins	Cofactor and vitamin metabolism	Pyridoxal-P biosynthesis, erythrose-4P => pyridoxal-P	16.67	16.67	16.67	16.67	33.33	33.33	33.33	33.33
M00911	Pathway modules	Metabolism of cofactors and vitamins	Cofactor and vitamin metabolism	Riboflavin biosynthesis, fungi, GTP => riboflavin/FMN/FAD	0	0	0	9.09	9.09	9.09	9.09	9.09
M00125	Pathway modules	Metabolism of cofactors and vitamins	Cofactor and vitamin metabolism	Riboflavin biosynthesis, plants and bacteria, GTP => riboflavin/FMN/FAD	0	0	0	11.11	11.11	11.11	11.11	11.11
M00846	Pathway modules	Metabolism of cofactors and vitamins	Cofactor and vitamin metabolism	Siroheme biosynthesis, glutamyl-tRNA => siroheme	0	0	0	33.33	33.33	66.67	33.33	33.33
M00897	Pathway modules	Metabolism of cofactors and vitamins	Cofactor and vitamin metabolism	Thiamine biosynthesis, plants, AIR (+ NAD+) => TMP/thiamine/TPP	0	0	0	12.5	12.5	12.5	12.5	12.5
M00898	Pathway modules	Metabolism of cofactors and vitamins	Cofactor and vitamin metabolism	Thiamine biosynthesis, pyridoxal-5P => TMP/thiamine/TPP	0	0	0	11.11	11.11	11.11	11.11	11.11
M00117	Pathway modules	Metabolism of cofactors and vitamins	Cofactor and vitamin metabolism	Ubiquinone biosynthesis, prokaryotes, chorismate (+ polyprenyl-PP) => ubiquinol	22.22	22.22	22.22	22.22	22.22	22.22	22.22	22.22
M00049	Pathway modules	Nucleotide metabolism	Purine metabolism	Adenine ribonucleotide biosynthesis, IMP => ADP,ATP	50	50	50	25	25	50	50	25
M00958	Pathway modules	Nucleotide metabolism	Purine metabolism	Adenine ribonucleotide degradation, AMP => Urate	50	50	50	50	50	50	50	50
M00053	Pathway modules	Nucleotide metabolism	Purine metabolism	Deoxyribonucleotide biosynthesis, ADP/GDP/CDP/UDP => dATP/dGTP/dCTP/dUTP	100	100	100	75	75	100	75	75
M00050	Pathway modules	Nucleotide metabolism	Purine metabolism	Guanine ribonucleotide biosynthesis, IMP => GDP,GTP	50	50	50	50	50	50	50	50
M00959	Pathway modules	Nucleotide metabolism	Purine metabolism	Guanine ribonucleotide degradation, GMP => Urate	25	25	25	25	25	25	25	25
M00939	Pathway modules	Nucleotide metabolism	Pyrimidine metabolism	Pyrimidine degradation, uracil => 3-hydroxypropanoate	20	0	0	0	0	0	0	0
M00938	Pathway modules	Nucleotide metabolism	Pyrimidine metabolism	Pyrimidine deoxyribonucleotide biosynthesis, UDP => dTTP	100	100	100	90	90	100	90	90
M00052	Pathway modules	Nucleotide metabolism	Pyrimidine metabolism	Pyrimidine ribonucleotide biosynthesis, UMP => UDP/UTP,CDP/CTP	66.67	66.67	66.67	100	100	100	100	100
M00878	Pathway modules	Xenobiotics biodegradation	Aromatics degradation	Phenylacetate degradation, phenylaxetate => acetyl-CoA/succinyl-CoA	14.29	14.29	14.29	14.29	14.29	14.29	14.29	14.29
M00696	Signature modules	Gene set	Drug resistance	Multidrug resistance, efflux pump AcrEF-TolC	0	0	0	16.67	16.67	16.67	16.67	16.67
M00697	Signature modules	Gene set	Drug resistance	Multidrug resistance, efflux pump MdtEF-TolC	0	0	0	16.67	16.67	16.67	16.67	16.67
M00718	Signature modules	Gene set	Drug resistance	Multidrug resistance, efflux pump MexAB-OprM	33.33	16.67	33.33	0	0	33.33	0	0
M00651	Signature modules	Gene set	Drug resistance	Vancomycin resistance, D-Ala-D-Lac type	16.67	16.67	0	16.67	16.67	0	16.67	16.67
M00575	Signature modules	Gene set	Pathogenicity	Pertussis pathogenicity signature, T1SS	0	0	0	20	20	20	20	20
