## Additional File 10 for "Single-cell sequencing reveals unexpected genetic diversity among *Bodo* spp. flagellates and their bacterial endosymbionts"

### Sheet: ALL_kegg_completeness_out_pathw
module_accession	pathway_class	pathway_1	pathway_2	pathway_name	bsal completeness	Bodo F10 completeness	Bodo B7 completeness	Bodo A8 completeness	Bodo A10 completeness	Bodo B2 completeness	Bodo G10 completeness	Bodo H10 completeness	Tbr completeness	Tbg completeness	Tcr completeness	Lma completeness	Lif completeness	Ldo completeness	Lmi completeness	Lmat completeness	Lbz completeness	Lpan completeness	Loi completeness	Leis completeness	Lenr completeness	Lein completeness	Phet completeness
M00845	Pathway modules	Amino acid metabolism	Arginine and proline metabolism	Arginine biosynthesis, glutamate => acetylcitrulline => arginine	0	0	14.29	0	0	14.29	14.29	14.29	14.29	14.29	14.29	28.57	28.57	28.57	28.57	28.57	14.29	14.29	28.57	28.57	14.29	14.29	14.29
M00844	Pathway modules	Amino acid metabolism	Arginine and proline metabolism	Arginine biosynthesis, ornithine => arginine	0	0	66.67	33.33	33.33	33.33	33.33	66.67	0	0	0	33.33	33.33	33.33	33.33	33.33	0	0	33.33	33.33	0	0	0
M00028	Pathway modules	Amino acid metabolism	Arginine and proline metabolism	Ornithine biosynthesis, glutamate => ornithine	25	25	0	25	25	25	25	25	25	25	25	25	25	25	25	25	25	25	25	25	25	25	25
M00978	Pathway modules	Amino acid metabolism	Arginine and proline metabolism	Ornithine-ammonia cycle	16.67	16.67	50	33.33	33.33	33.33	33.33	50	16.67	16.67	16.67	33.33	33.33	33.33	33.33	33.33	16.67	16.67	33.33	33.33	16.67	16.67	16.67
M00015	Pathway modules	Amino acid metabolism	Arginine and proline metabolism	Proline biosynthesis, glutamate => proline	50	50	50	50	50	50	50	50	50	50	75	100	100	100	100	100	100	100	100	100	100	100	100
M00970	Pathway modules	Amino acid metabolism	Arginine and proline metabolism	Proline degradation, proline => glutamate	50	100	100	100	100	100	100	100	100	100	100	100	100	100	100	100	100	100	100	100	100	100	100
M00972	Pathway modules	Amino acid metabolism	Arginine and proline metabolism	Proline metabolism	100	100	100	100	100	100	100	66.67	66.67	66.67	66.67	66.67	66.67	66.67	66.67	66.67	66.67	66.67	66.67	66.67	66.67	66.67	66.67
M00029	Pathway modules	Amino acid metabolism	Arginine and proline metabolism	Urea cycle	20	0	40	20	20	20	20	40	0	0	0	40	40	40	40	40	20	20	40	40	20	20	20
M00042	Pathway modules	Amino acid metabolism	Aromatic amino acid metabolism	Catecholamine biosynthesis, tyrosine => dopamine => noradrenaline => adrenaline	0	0	25	25	25	25	0	0	0	0	0	0	0	0	0	25	25	25	25	0	0	25	25
M00037	Pathway modules	Amino acid metabolism	Aromatic amino acid metabolism	Melatonin biosynthesis, animals, tryptophan => serotonin => melatonin	0	0	25	25	25	25	0	0	0	0	0	0	0	0	0	25	25	25	25	0	0	25	25
M00936	Pathway modules	Amino acid metabolism	Aromatic amino acid metabolism	Melatonin biosynthesis, plants, tryptophan => serotonin => melatonin	0	0	25	25	25	25	0	0	0	0	0	0	0	0	0	25	25	25	25	0	0	25	25
M00038	Pathway modules	Amino acid metabolism	Aromatic amino acid metabolism	Tryptophan metabolism, tryptophan => kynurenine => 2-aminomuconate	85.71	71.43	42.86	71.43	71.43	71.43	71.43	57.14	14.29	14.29	14.29	14.29	14.29	14.29	14.29	14.29	14.29	14.29	14.29	14.29	14.29	14.29	14.29
M00044	Pathway modules	Amino acid metabolism	Aromatic amino acid metabolism	Tyrosine degradation, tyrosine => homogentisate	80	100	100	100	60	100	100	100	0	0	20	20	20	20	20	20	20	20	20	20	20	20	20
M00535	Pathway modules	Amino acid metabolism	Branched-chain amino acid metabolism	Isoleucine biosynthesis, pyruvate => 2-oxobutanoate	0	0	16.67	0	0	0	0	0	0	0	0	0	0	0	0	0	0	0	0	0	0	0	0
M00570	Pathway modules	Amino acid metabolism	Branched-chain amino acid metabolism	Isoleucine biosynthesis, threonine => 2-oxobutanoate => isoleucine	40	40	40	40	40	40	20	40	20	20	0	20	20	20	20	40	20	20	40	20	20	40	40
M00432	Pathway modules	Amino acid metabolism	Branched-chain amino acid metabolism	Leucine biosynthesis, 2-oxoisovalerate => 2-oxoisocaproate	0	0	16.67	0	0	0	0	0	0	0	0	0	0	0	0	0	0	0	0	0	0	0	0
M00036	Pathway modules	Amino acid metabolism	Branched-chain amino acid metabolism	Leucine degradation, leucine => acetoacetate + acetyl-CoA	69.44	72.22	75	75	75	69.44	27.78	69.44	100	100	83.33	83.33	83.33	83.33	83.33	83.33	83.33	83.33	83.33	83.33	83.33	75	83.33
M00019	Pathway modules	Amino acid metabolism	Branched-chain amino acid metabolism	Valine/isoleucine biosynthesis, pyruvate => valine / 2-oxobutanoate => isoleucine	25	25	25	25	25	25	0	25	25	25	0	25	25	25	25	25	25	25	25	25	25	25	25
M00338	Pathway modules	Amino acid metabolism	Cysteine and methionine metabolism	Cysteine biosynthesis, homocysteine + serine => cysteine	50	50	50	50	50	50	50	50	50	50	50	50	50	50	50	50	0	50	50	50	50	50	50
M00609	Pathway modules	Amino acid metabolism	Cysteine and methionine metabolism	Cysteine biosynthesis, methionine => cysteine	16.67	16.67	16.67	16.67	16.67	16.67	16.67	16.67	16.67	16.67	16.67	16.67	16.67	16.67	16.67	16.67	16.67	16.67	16.67	16.67	16.67	16.67	16.67
M00021	Pathway modules	Amino acid metabolism	Cysteine and methionine metabolism	Cysteine biosynthesis, serine => cysteine	100	100	50	100	50	100	50	100	0	0	100	100	100	100	100	100	50	100	100	100	100	100	100
M00368	Pathway modules	Amino acid metabolism	Cysteine and methionine metabolism	Ethylene biosynthesis, methionine => ethylene	33.33	33.33	33.33	33.33	33.33	33.33	33.33	33.33	33.33	33.33	33.33	33.33	33.33	33.33	33.33	33.33	33.33	33.33	33.33	33.33	33.33	33.33	33.33
M00017	Pathway modules	Amino acid metabolism	Cysteine and methionine metabolism	Methionine biosynthesis, aspartate => homoserine => methionine	14.29	28.57	28.57	28.57	28.57	14.29	14.29	14.29	14.29	14.29	0	42.86	42.86	42.86	42.86	42.86	42.86	42.86	42.86	42.86	42.86	42.86	28.57
M00035	Pathway modules	Amino acid metabolism	Cysteine and methionine metabolism	Methionine degradation	50	50	75	75	100	75	75	75	100	100	75	100	100	100	100	100	75	100	100	100	100	100	100
M00034	Pathway modules	Amino acid metabolism	Cysteine and methionine metabolism	Methionine salvage pathway	75	87.5	93.75	100	100	93.75	93.75	100	75	75	87.5	100	100	100	100	100	100	100	100	100	100	100	100
M00045	Pathway modules	Amino acid metabolism	Histidine metabolism	Histidine degradation, histidine => N-formiminoglutamate => glutamate	100	100	100	50	75	100	100	100	0	0	100	0	0	0	0	0	0	0	0	0	0	0	0
M00525	Pathway modules	Amino acid metabolism	Lysine metabolism	Lysine biosynthesis, acetyl-DAP pathway, aspartate => lysine	22.22	22.22	22.22	22.22	11.11	22.22	22.22	22.22	0	0	0	0	0	0	0	0	0	0	0	0	0	0	0
M00527	Pathway modules	Amino acid metabolism	Lysine metabolism	Lysine biosynthesis, DAP aminotransferase pathway, aspartate => lysine	28.57	28.57	28.57	28.57	14.29	28.57	28.57	28.57	0	0	0	0	0	0	0	0	0	0	0	0	0	0	0
M00526	Pathway modules	Amino acid metabolism	Lysine metabolism	Lysine biosynthesis, DAP dehydrogenase pathway, aspartate => lysine	16.67	16.67	16.67	16.67	0	16.67	16.67	16.67	0	0	0	0	0	0	0	0	0	0	0	0	0	0	0
M00016	Pathway modules	Amino acid metabolism	Lysine metabolism	Lysine biosynthesis, succinyl-DAP pathway, aspartate => lysine	22.22	22.22	22.22	22.22	11.11	22.22	22.22	22.22	0	0	0	0	0	0	0	0	0	0	0	0	0	0	0
M00957	Pathway modules	Amino acid metabolism	Lysine metabolism	Lysine degradation, bacteria, L-lysine => glutarate => succinate/acetyl-CoA	28	20	24	24	8	24	28	28	20	20	28	20	20	20	20	20	20	20	20	20	20	20	20
M00956	Pathway modules	Amino acid metabolism	Lysine metabolism	Lysine degradation, bacteria, L-lysine => succinate	14.29	14.29	14.29	14.29	0	14.29	14.29	14.29	14.29	14.29	14.29	14.29	14.29	14.29	14.29	14.29	14.29	14.29	14.29	14.29	14.29	14.29	14.29
M00032	Pathway modules	Amino acid metabolism	Lysine metabolism	Lysine degradation, lysine => saccharopine => acetoacetyl-CoA	69.44	30.56	52.78	69.44	52.78	63.89	47.22	63.89	19.44	19.44	44.44	27.78	27.78	27.78	27.78	27.78	27.78	27.78	27.78	27.78	27.78	27.78	27.78
M00027	Pathway modules	Amino acid metabolism	Other amino acid metabolism	GABA (gamma-Aminobutyrate) shunt	33.33	33.33	33.33	33.33	0	33.33	33.33	33.33	33.33	33.33	33.33	33.33	33.33	33.33	33.33	33.33	33.33	33.33	33.33	33.33	33.33	33.33	33.33
M00118	Pathway modules	Amino acid metabolism	Other amino acid metabolism	Glutathione biosynthesis, glutamate => glutathione	75	25	50	75	75	75	25	25	75	75	75	75	75	75	75	75	75	75	75	75	75	75	75
M00135	Pathway modules	Amino acid metabolism	Polyamine biosynthesis	GABA biosynthesis, eukaryotes, putrescine => GABA	66.67	33.33	33.33	33.33	33.33	33.33	33.33	33.33	33.33	33.33	33.33	33.33	33.33	33.33	33.33	33.33	33.33	33.33	33.33	33.33	33.33	33.33	33.33
M00133	Pathway modules	Amino acid metabolism	Polyamine biosynthesis	Polyamine biosynthesis, arginine => agmatine => putrescine => spermidine	66.67	83.33	83.33	83.33	83.33	83.33	66.67	83.33	66.67	66.67	66.67	66.67	66.67	66.67	66.67	66.67	66.67	66.67	66.67	66.67	66.67	66.67	66.67
M00134	Pathway modules	Amino acid metabolism	Polyamine biosynthesis	Polyamine biosynthesis, arginine => ornithine => putrescine	100	50	50	50	50	50	50	50	50	50	0	100	100	100	100	100	100	100	100	100	100	100	100
M00555	Pathway modules	Amino acid metabolism	Serine and threonine metabolism	Betaine biosynthesis, choline => betaine	50	0	50	50	50	50	0	50	0	0	0	0	0	0	0	0	0	0	0	0	0	0	0
M00975	Pathway modules	Amino acid metabolism	Serine and threonine metabolism	Betaine degradation, bacteria, betaine => pyruvate	50	50	50	50	50	50	50	50	0	0	25	25	25	25	25	50	25	25	50	25	25	50	50
M00621	Pathway modules	Amino acid metabolism	Serine and threonine metabolism	Glycine cleavage system	100	100	66.67	66.67	100	33.33	33.33	66.67	100	100	100	100	100	100	100	100	100	100	100	100	100	100	100
M00020	Pathway modules	Amino acid metabolism	Serine and threonine metabolism	Serine biosynthesis, glycerate-3P => serine	0	33.33	33.33	0	33.33	33.33	0	33.33	0	0	0	33.33	33.33	33.33	33.33	0	33.33	33.33	33.33	0	33.33	33.33	33.33
M00018	Pathway modules	Amino acid metabolism	Serine and threonine metabolism	Threonine biosynthesis, aspartate => homoserine => threonine	40	40	40	40	40	40	20	40	40	40	40	60	60	60	60	60	60	60	60	60	60	60	40
M00848	Pathway modules	Biosynthesis of other secondary metabolites	Biosynthesis of other antibiotics	Aurachin biosynthesis, anthranilate => aurachin A	3.12	3.12	3.12	3.12	3.12	3.12	3.12	3.12	0	0	0	0	0	0	0	0	0	0	0	0	0	0	0
M00903	Pathway modules	Biosynthesis of other secondary metabolites	Biosynthesis of other antibiotics	Fosfomycin biosynthesis, phosphoenolpyruvate => fosfomycin	0	0	0	16.67	16.67	16.67	16.67	16.67	16.67	16.67	16.67	0	0	0	0	0	0	0	0	0	0	0	0
M00835	Pathway modules	Biosynthesis of other secondary metabolites	Biosynthesis of other bacterial compounds	Pyocyanine biosynthesis, chorismate => pyocyanine	0	14.29	14.29	14.29	14.29	14.29	14.29	14.29	0	0	0	0	0	0	0	0	0	0	0	0	0	0	0
M00961	Pathway modules	Biosynthesis of other secondary metabolites	Biosynthesis of phytochemical compounds	Betacyanin biosynthesis, L-tyrosine => amaranthin	25	0	0	25	25	25	25	25	0	0	0	0	0	0	0	0	0	0	0	0	0	0	0
M00137	Pathway modules	Biosynthesis of other secondary metabolites	Biosynthesis of phytochemical compounds	Flavanone biosynthesis, phenylalanine => naringenin	0	0	0	0	0	0	0	0	0	0	0	0	20	20	20	0	20	0	0	0	0	0	0
M00981	Pathway modules	Biosynthesis of other secondary metabolites	Biosynthesis of phytochemical compounds	Geissoschizine biosynthesis, tryptophan => geissoschizine	0	0	25	25	25	25	0	0	0	0	0	0	0	0	0	25	25	25	25	0	0	25	25
M00039	Pathway modules	Biosynthesis of other secondary metabolites	Biosynthesis of phytochemical compounds	Monolignol biosynthesis, phenylalanine/tyrosine => monolignol	0	0	0	0	0	0	0	0	0	0	0	0	10	10	10	0	10	0	0	0	0	0	0
M00953	Pathway modules	Biosynthesis of other secondary metabolites	Biosynthesis of phytochemical compounds	Mugineic acid biosynthesis, methionine => 3-epihydroxymugineic acid	20	20	20	20	20	20	20	20	20	20	20	20	20	20	20	20	20	20	20	20	20	20	20
M00793	Pathway modules	Biosynthesis of terpenoids and polyketides	Polyketide sugar unit biosynthesis	dTDP-L-rhamnose biosynthesis	0	0	0	0	0	0	0	0	0	0	33.33	33.33	0	0	0	33.33	0	0	33.33	0	0	33.33	0
M00365	Pathway modules	Biosynthesis of terpenoids and polyketides	Terpenoid backbone biosynthesis	C10-C20 isoprenoid biosynthesis, archaea	0	0	0	0	0	0	0	0	50	50	50	50	50	50	50	50	50	50	50	50	50	50	50
M00364	Pathway modules	Biosynthesis of terpenoids and polyketides	Terpenoid backbone biosynthesis	C10-C20 isoprenoid biosynthesis, bacteria	0	0	0	0	0	0	0	0	50	50	50	50	50	50	50	50	50	50	50	50	50	50	50
M00367	Pathway modules	Biosynthesis of terpenoids and polyketides	Terpenoid backbone biosynthesis	C10-C20 isoprenoid biosynthesis, non-plant eukaryotes	33.33	66.67	66.67	66.67	66.67	66.67	66.67	66.67	66.67	66.67	66.67	66.67	66.67	66.67	66.67	66.67	66.67	66.67	66.67	66.67	66.67	66.67	66.67
M00366	Pathway modules	Biosynthesis of terpenoids and polyketides	Terpenoid backbone biosynthesis	C10-C20 isoprenoid biosynthesis, plants	0	25	25	25	25	25	25	25	50	50	50	50	50	50	50	50	50	50	50	50	50	50	50
M00095	Pathway modules	Biosynthesis of terpenoids and polyketides	Terpenoid backbone biosynthesis	C5 isoprenoid biosynthesis, mevalonate pathway	57.14	57.14	42.86	57.14	57.14	42.86	42.86	42.86	71.43	71.43	85.71	71.43	71.43	71.43	71.43	71.43	71.43	71.43	71.43	71.43	71.43	71.43	71.43
M00849	Pathway modules	Biosynthesis of terpenoids and polyketides	Terpenoid backbone biosynthesis	C5 isoprenoid biosynthesis, mevalonate pathway, archaea	25	25	25	25	25	16.67	8.33	25	41.67	41.67	58.33	41.67	41.67	41.67	41.67	41.67	41.67	41.67	41.67	41.67	41.67	41.67	41.67
M00096	Pathway modules	Biosynthesis of terpenoids and polyketides	Terpenoid backbone biosynthesis	C5 isoprenoid biosynthesis, non-mevalonate pathway	0	0	0	0	0	0	0	0	12.5	12.5	12.5	12.5	12.5	12.5	12.5	12.5	12.5	12.5	12.5	12.5	12.5	12.5	12.5
M00009	Pathway modules	Carbohydrate metabolism	Central carbohydrate metabolism	Citrate cycle (TCA cycle, Krebs cycle)	57.29	54.17	57.29	44.79	38.54	51.04	51.04	51.04	90.62	90.62	90.62	90.62	90.62	90.62	90.62	90.62	90.62	90.62	90.62	90.62	90.62	90.62	90.62
M00010	Pathway modules	Carbohydrate metabolism	Central carbohydrate metabolism	Citrate cycle, first carbon oxidation, oxaloacetate => 2-oxoglutarate	33.33	33.33	33.33	33.33	33.33	33.33	33.33	33.33	100	100	100	100	100	100	100	100	100	100	100	100	100	100	100
M00011	Pathway modules	Carbohydrate metabolism	Central carbohydrate metabolism	Citrate cycle, second carbon oxidation, 2-oxoglutarate => oxaloacetate	71.67	66.67	71.67	51.67	41.67	61.67	61.67	61.67	85	85	85	85	85	85	85	85	85	85	85	85	85	85	85
M00008	Pathway modules	Carbohydrate metabolism	Central carbohydrate metabolism	Entner-Doudoroff pathway, glucose-6P => glyceraldehyde-3P + pyruvate	50	25	25	25	50	50	50	50	50	50	50	50	50	50	50	50	50	50	50	50	50	50	50
M00003	Pathway modules	Carbohydrate metabolism	Central carbohydrate metabolism	Gluconeogenesis, oxaloacetate => fructose-6P	100	100	100	100	85.71	100	57.14	100	100	100	100	100	100	100	100	100	100	100	100	100	100	85.71	100
M00001	Pathway modules	Carbohydrate metabolism	Central carbohydrate metabolism	Glycolysis (Embden-Meyerhof pathway), glucose => pyruvate	77.78	77.78	88.89	88.89	83.33	88.89	61.11	77.78	100	100	100	100	100	100	100	100	100	100	88.89	88.89	100	100	100
M00002	Pathway modules	Carbohydrate metabolism	Central carbohydrate metabolism	Glycolysis, core module involving three-carbon compounds	100	100	100	100	90	100	50	100	100	100	100	100	100	100	100	100	100	100	100	100	100	100	100
M00004	Pathway modules	Carbohydrate metabolism	Central carbohydrate metabolism	Pentose phosphate pathway (Pentose phosphate cycle)	66.67	66.67	91.67	50	100	100	100	91.67	100	100	100	100	100	100	100	83.33	100	100	91.67	91.67	100	100	100
M00007	Pathway modules	Carbohydrate metabolism	Central carbohydrate metabolism	Pentose phosphate pathway, non-oxidative phase, fructose 6P => ribose 5P	50	75	100	25	100	100	100	100	100	100	100	100	100	100	100	75	100	100	100	100	100	100	100
M00006	Pathway modules	Carbohydrate metabolism	Central carbohydrate metabolism	Pentose phosphate pathway, oxidative phase, glucose 6P => ribulose 5P	100	75	75	75	100	100	100	100	100	100	100	100	100	100	100	100	100	100	100	100	100	100	100
M00005	Pathway modules	Carbohydrate metabolism	Central carbohydrate metabolism	PRPP biosynthesis, ribose 5P => PRPP	100	100	100	100	100	100	100	100	100	100	100	100	100	100	100	100	100	100	100	100	100	100	100
M00307	Pathway modules	Carbohydrate metabolism	Central carbohydrate metabolism	Pyruvate oxidation, pyruvate => acetyl-CoA	66.67	100	100	100	100	100	100	100	100	100	100	100	100	100	100	100	83.33	100	100	100	100	100	100
M00308	Pathway modules	Carbohydrate metabolism	Central carbohydrate metabolism	Semi-phosphorylative Entner-Doudoroff pathway, gluconate => glycerate-3P	25	25	25	25	12.5	25	12.5	25	25	25	25	25	25	25	25	25	25	25	25	25	25	25	25
M00129	Pathway modules	Carbohydrate metabolism	Other carbohydrate metabolism	Ascorbate biosynthesis, animals, glucose-1P => ascorbate	28.57	28.57	28.57	28.57	42.86	42.86	42.86	42.86	28.57	28.57	57.14	42.86	42.86	42.86	42.86	42.86	42.86	42.86	42.86	28.57	14.29	42.86	42.86
M00114	Pathway modules	Carbohydrate metabolism	Other carbohydrate metabolism	Ascorbate biosynthesis, plants, fructose-6P => ascorbate	37.5	25	25	37.5	37.5	37.5	37.5	37.5	37.5	37.5	37.5	37.5	37.5	37.5	37.5	37.5	37.5	37.5	37.5	37.5	37.5	37.5	37.5
M00552	Pathway modules	Carbohydrate metabolism	Other carbohydrate metabolism	D-galactonate degradation, De Ley-Doudoroff pathway, D-galactonate => glycerate-3P	40	40	40	40	20	40	20	40	40	40	40	40	40	40	40	40	40	40	40	40	40	40	40
M00373	Pathway modules	Carbohydrate metabolism	Other carbohydrate metabolism	Ethylmalonyl pathway	41.67	8.33	41.67	41.67	41.67	41.67	41.67	41.67	0	0	5.56	50	50	50	50	50	50	50	50	50	50	50	0
M00632	Pathway modules	Carbohydrate metabolism	Other carbohydrate metabolism	Galactose degradation, Leloir pathway, galactose => alpha-D-glucose-1P	25	50	25	25	50	50	25	50	25	25	75	75	75	75	75	75	75	75	75	75	75	75	75
M00014	Pathway modules	Carbohydrate metabolism	Other carbohydrate metabolism	Glucuronate pathway (uronate pathway)	28.57	21.43	7.14	14.29	28.57	21.43	28.57	28.57	0	0	35.71	35.71	35.71	21.43	35.71	35.71	21.43	21.43	35.71	21.43	21.43	35.71	35.71
M00854	Pathway modules	Carbohydrate metabolism	Other carbohydrate metabolism	Glycogen biosynthesis, glucose-1P => glycogen/starch	50	0	50	50	50	50	50	50	50	50	50	50	50	50	50	50	50	50	50	50	50	50	50
M00855	Pathway modules	Carbohydrate metabolism	Other carbohydrate metabolism	Glycogen degradation, glycogen => glucose-6P	33.33	33.33	33.33	33.33	33.33	33.33	33.33	33.33	0	0	33.33	33.33	33.33	33.33	33.33	33.33	33.33	33.33	33.33	33.33	33.33	33.33	33.33
M00012	Pathway modules	Carbohydrate metabolism	Other carbohydrate metabolism	Glyoxylate cycle	20	20	20	0	0	20	20	20	60	60	60	60	60	60	60	60	60	60	60	60	60	60	60
M00131	Pathway modules	Carbohydrate metabolism	Other carbohydrate metabolism	Inositol phosphate metabolism, Ins(1,3,4,5)P4 => Ins(1,3,4)P3 => myo-inositol	50	50	50	50	50	25	25	25	50	50	50	50	50	50	50	50	50	50	50	50	50	50	50
M00130	Pathway modules	Carbohydrate metabolism	Other carbohydrate metabolism	Inositol phosphate metabolism, PI=> PIP2 => Ins(1,4,5)P3 => Ins(1,3,4,5)P4	25	25	25	25	25	25	25	25	75	75	75	75	50	75	75	75	75	75	75	75	75	75	75
M00013	Pathway modules	Carbohydrate metabolism	Other carbohydrate metabolism	Malonate semialdehyde pathway, propanoyl-CoA => acetyl-CoA	60	60	60	60	60	60	60	60	40	40	40	40	40	40	40	40	40	40	40	40	40	40	40
M00740	Pathway modules	Carbohydrate metabolism	Other carbohydrate metabolism	Methylaspartate cycle	9.09	9.09	9.09	9.09	9.09	9.09	9.09	9.09	18.18	18.18	18.18	18.18	18.18	18.18	18.18	18.18	18.18	18.18	18.18	18.18	18.18	18.18	18.18
M00982	Pathway modules	Carbohydrate metabolism	Other carbohydrate metabolism	Methylcitrate cycle	19.05	19.05	19.05	19.05	19.05	19.05	19.05	19.05	14.29	14.29	14.29	14.29	14.29	14.29	14.29	14.29	14.29	14.29	14.29	14.29	14.29	14.29	14.29
M00554	Pathway modules	Carbohydrate metabolism	Other carbohydrate metabolism	Nucleotide sugar biosynthesis, galactose => UDP-galactose	0	0	0	0	0	0	0	0	0	0	50	50	50	50	50	50	50	50	50	50	50	50	50
M00549	Pathway modules	Carbohydrate metabolism	Other carbohydrate metabolism	Nucleotide sugar biosynthesis, glucose => UDP-glucose	100	66.67	100	100	100	100	100	100	66.67	66.67	100	100	100	100	100	100	100	100	100	100	100	100	100
M00968	Pathway modules	Carbohydrate metabolism	Other carbohydrate metabolism	Pentose bisphosphate pathway (nucleoside degradation), archaea, nucleoside/NMP => 3-PGA/glycerone phosphate	0	16.67	16.67	16.67	16.67	0	0	0	0	0	0	0	0	0	0	0	0	0	0	0	0	0	0
M00532	Pathway modules	Carbohydrate metabolism	Other carbohydrate metabolism	Photorespiration	55.56	55.56	43.06	43.06	43.06	30.56	30.56	43.06	50	50	55.56	55.56	55.56	55.56	55.56	55.56	55.56	55.56	55.56	55.56	55.56	55.56	55.56
M00741	Pathway modules	Carbohydrate metabolism	Other carbohydrate metabolism	Propanoyl-CoA metabolism, propanoyl-CoA => succinyl-CoA	83.33	16.67	83.33	83.33	83.33	83.33	83.33	83.33	0	0	0	100	100	100	100	100	100	100	100	100	100	100	0
M00892	Pathway modules	Carbohydrate metabolism	Other carbohydrate metabolism	UDP-N-acetyl-D-glucosamine biosynthesis, eukaryotes, glucose => UDP-GlcNAc	83.33	50	83.33	83.33	100	100	100	83.33	100	100	100	100	100	100	100	100	100	100	66.67	83.33	83.33	100	100
M00909	Pathway modules	Carbohydrate metabolism	Other carbohydrate metabolism	UDP-N-acetyl-D-glucosamine biosynthesis, prokaryotes, glucose => UDP-GlcNAc	40	20	40	40	60	60	60	40	40	40	60	60	60	60	60	60	60	60	40	40	60	60	60
M00152	Pathway modules	Energy metabolism	ATP synthesis	Cytochrome bc1 complex	30	30	40	30	30	30	40	40	40	40	40	40	40	40	40	40	40	40	40	30	30	40	40
M00151	Pathway modules	Energy metabolism	ATP synthesis	Cytochrome bc1 complex respiratory unit	75	75	75	75	75	50	75	75	75	75	75	75	75	75	75	75	75	75	75	75	75	75	75
M00154	Pathway modules	Energy metabolism	ATP synthesis	Cytochrome c oxidase	20	13.33	13.33	20	13.33	20	20	13.33	33.33	33.33	33.33	33.33	33.33	33.33	33.33	33.33	33.33	33.33	33.33	33.33	26.67	33.33	33.33
M00158	Pathway modules	Energy metabolism	ATP synthesis	F-type ATPase, eukaryotes	13.33	13.33	13.33	13.33	13.33	13.33	13.33	13.33	33.33	33.33	33.33	33.33	33.33	33.33	33.33	33.33	33.33	33.33	33.33	26.67	26.67	33.33	33.33
M00157	Pathway modules	Energy metabolism	ATP synthesis	F-type ATPase, prokaryotes and chloroplasts	25	25	25	12.5	25	25	25	25	0	0	0	0	0	0	0	0	0	0	0	0	0	0	0
M00144	Pathway modules	Energy metabolism	ATP synthesis	NADH	9.09	9.09	9.09	9.09	9.09	9.09	9.09	9.09	0	0	0	0	0	0	0	0	0	0	0	0	0	0	0
M00146	Pathway modules	Energy metabolism	ATP synthesis	NADH dehydrogenase (ubiquinone) 1 alpha subcomplex	14.29	14.29	14.29	14.29	14.29	14.29	14.29	14.29	14.29	14.29	14.29	14.29	14.29	14.29	14.29	14.29	14.29	14.29	14.29	14.29	14.29	14.29	14.29
M00147	Pathway modules	Energy metabolism	ATP synthesis	NADH dehydrogenase (ubiquinone) 1 beta subcomplex	15.38	7.69	7.69	7.69	7.69	7.69	7.69	0	0	0	0	0	0	0	0	0	0	0	0	0	0	0	0
M00143	Pathway modules	Energy metabolism	ATP synthesis	NADH dehydrogenase (ubiquinone) Fe-S protein/flavoprotein complex, mitochondria	0	0	0	0	0	0	0	0	40	40	40	40	40	40	40	40	40	40	40	40	40	40	40
M00148	Pathway modules	Energy metabolism	ATP synthesis	Succinate dehydrogenase (ubiquinone)	0	0	0	0	0	0	0	0	25	25	25	25	25	25	25	25	25	25	25	25	25	25	25
M00149	Pathway modules	Energy metabolism	ATP synthesis	Succinate dehydrogenase, prokaryotes	25	25	25	25	25	25	25	25	0	0	0	0	0	0	0	0	0	0	0	0	0	0	0
M00160	Pathway modules	Energy metabolism	ATP synthesis	V-type ATPase, eukaryotes	84.62	61.54	84.62	76.92	84.62	84.62	76.92	84.62	92.31	92.31	92.31	92.31	92.31	92.31	92.31	92.31	92.31	92.31	92.31	84.62	92.31	92.31	92.31
M00159	Pathway modules	Energy metabolism	ATP synthesis	V/A-type ATPase, prokaryotes	0	11.11	0	11.11	11.11	11.11	11.11	11.11	0	0	0	0	0	0	0	0	0	0	0	0	0	0	0
M00376	Pathway modules	Energy metabolism	Carbon fixation	3-Hydroxypropionate bi-cycle	12.96	1.85	12.96	12.96	12.96	12.96	12.96	12.96	0	0	0	11.11	11.11	11.11	11.11	11.11	11.11	11.11	11.11	11.11	11.11	11.11	0
M00171	Pathway modules	Energy metabolism	Carbon fixation	C4-dicarboxylic acid cycle, NAD - malic enzyme type	57.14	42.86	57.14	28.57	42.86	57.14	57.14	42.86	71.43	71.43	71.43	71.43	71.43	71.43	71.43	71.43	71.43	71.43	71.43	71.43	71.43	71.43	71.43
M00172	Pathway modules	Energy metabolism	Carbon fixation	C4-dicarboxylic acid cycle, NADP - malic enzyme type	75	75	75	50	75	75	75	50	25	25	25	25	25	25	25	25	25	25	25	25	25	25	25
M00170	Pathway modules	Energy metabolism	Carbon fixation	C4-dicarboxylic acid cycle, phosphoenolpyruvate carboxykinase type	50	50	50	50	50	50	50	25	75	75	75	75	75	75	75	75	75	75	75	75	75	50	75
M00168	Pathway modules	Energy metabolism	Carbon fixation	CAM (Crassulacean acid metabolism), dark	100	100	100	50	50	100	100	50	50	50	50	50	50	50	50	50	50	50	50	50	50	50	50
M00169	Pathway modules	Energy metabolism	Carbon fixation	CAM (Crassulacean acid metabolism), light	100	100	100	50	100	100	100	100	50	50	50	50	50	50	50	50	50	50	50	50	50	50	50
M00374	Pathway modules	Energy metabolism	Carbon fixation	Dicarboxylate-hydroxybutyrate cycle	15.38	15.38	15.38	15.38	11.54	15.38	15.38	7.69	0	0	7.69	0	0	0	0	0	0	0	0	0	0	0	0
M00375	Pathway modules	Energy metabolism	Carbon fixation	Hydroxypropionate-hydroxybutylate cycle	7.14	0	7.14	7.14	7.14	7.14	7.14	7.14	0	0	7.14	7.14	7.14	7.14	7.14	7.14	7.14	7.14	7.14	7.14	7.14	7.14	0
M00620	Pathway modules	Energy metabolism	Carbon fixation	Incomplete reductive citrate cycle, acetyl-CoA => oxoglutarate	7.14	7.14	7.14	7.14	0	7.14	7.14	7.14	0	0	0	0	0	0	0	0	0	0	0	0	0	0	0
M00377	Pathway modules	Energy metabolism	Carbon fixation	Reductive acetyl-CoA pathway (Wood-Ljungdahl pathway)	14.29	14.29	14.29	28.57	28.57	28.57	28.57	28.57	0	0	0	0	0	0	0	0	0	0	0	0	0	0	0
M00173	Pathway modules	Energy metabolism	Carbon fixation	Reductive citrate cycle (Arnon-Buchanan cycle)	40	50	50	45	45	50	50	45	35	35	35	35	35	35	35	35	35	35	35	35	35	35	35
M00165	Pathway modules	Energy metabolism	Carbon fixation	Reductive pentose phosphate cycle (Calvin cycle)	72.73	63.64	72.73	54.55	63.64	72.73	63.64	72.73	81.82	81.82	81.82	72.73	72.73	72.73	72.73	63.64	72.73	72.73	72.73	72.73	72.73	72.73	72.73
M00345	Pathway modules	Energy metabolism	Methane metabolism	Formaldehyde assimilation, ribulose monophosphate pathway	0	0	0	0	0	0	0	0	33.33	33.33	33.33	33.33	33.33	33.33	33.33	33.33	33.33	33.33	33.33	33.33	33.33	33.33	33.33
M00346	Pathway modules	Energy metabolism	Methane metabolism	Formaldehyde assimilation, serine pathway	33.33	33.33	33.33	33.33	33.33	33.33	22.22	22.22	11.11	11.11	22.22	22.22	22.22	22.22	22.22	22.22	22.22	22.22	22.22	22.22	22.22	22.22	22.22
M00344	Pathway modules	Energy metabolism	Methane metabolism	Formaldehyde assimilation, xylulose monophosphate pathway	25	50	25	50	25	50	25	25	25	25	50	50	50	50	50	50	50	50	50	50	25	50	50
M00357	Pathway modules	Energy metabolism	Methane metabolism	Methanogenesis, acetate => methane	20	20	20	20	20	20	20	20	20	20	20	20	20	20	20	20	20	20	20	20	20	20	20
M00176	Pathway modules	Energy metabolism	Sulfur metabolism	Assimilatory sulfate reduction, sulfate => H2S	16.67	16.67	16.67	16.67	16.67	16.67	16.67	0	0	0	0	0	0	0	0	0	0	0	0	0	0	0	0
M00065	Pathway modules	Glycan metabolism	Glycan biosynthesis	GPI-anchor biosynthesis, core oligosaccharide	48.15	35.19	57.41	59.26	48.15	48.15	46.3	59.26	38.89	38.89	40.74	27.78	27.78	27.78	27.78	27.78	27.78	27.78	27.78	27.78	25.93	27.78	27.78
M00983	Pathway modules	Glycan metabolism	Glycan biosynthesis	GPI-anchor remodeling	50	25	25	0	0	0	25	25	25	25	0	0	0	0	0	25	0	0	0	0	0	0	0
M00075	Pathway modules	Glycan metabolism	Glycan biosynthesis	N-glycan biosynthesis, complex type	25	25	25	25	25	25	25	25	0	0	0	0	0	0	0	0	0	0	0	0	0	0	0
M00074	Pathway modules	Glycan metabolism	Glycan biosynthesis	N-glycan biosynthesis, high-mannose type	0	0	0	0	0	0	0	0	14.29	14.29	14.29	14.29	14.29	14.29	14.29	14.29	14.29	14.29	14.29	14.29	14.29	14.29	14.29
M00055	Pathway modules	Glycan metabolism	Glycan biosynthesis	N-glycan precursor biosynthesis	88.46	88.46	80.77	80.77	65.38	96.15	73.08	84.62	65.38	65.38	65.38	57.69	57.69	57.69	57.69	50	42.31	42.31	57.69	57.69	57.69	57.69	42.31
M00073	Pathway modules	Glycan metabolism	Glycan biosynthesis	N-glycan precursor trimming	25	25	25	25	25	25	25	25	25	25	50	50	50	50	50	50	50	50	50	50	50	50	50
M00072	Pathway modules	Glycan metabolism	Glycan biosynthesis	N-glycosylation by oligosaccharyltransferase	16.67	16.67	16.67	16.67	16.67	16.67	0	16.67	16.67	16.67	16.67	16.67	16.67	16.67	16.67	16.67	16.67	16.67	16.67	0	16.67	16.67	16.67
M00059	Pathway modules	Glycan metabolism	Glycosaminoglycan metabolism	Glycosaminoglycan biosynthesis, heparan sulfate backbone	0	0	0	0	0	0	0	0	0	0	20	0	0	0	0	0	0	0	0	0	0	0	0
M00078	Pathway modules	Glycan metabolism	Glycosaminoglycan metabolism	Heparan sulfate degradation	0	12.5	12.5	0	12.5	12.5	12.5	12.5	0	0	0	0	0	0	0	0	0	0	0	0	0	0	0
M00079	Pathway modules	Glycan metabolism	Glycosaminoglycan metabolism	Keratan sulfate degradation	25	25	25	25	25	25	25	25	0	0	0	0	0	0	0	0	0	0	0	0	0	0	0
M00087	Pathway modules	Lipid metabolism	Fatty acid metabolism	beta-Oxidation	66.67	50	50	50	66.67	50	66.67	66.67	50	50	100	100	100	100	100	66.67	100	100	100	100	100	100	100
M00086	Pathway modules	Lipid metabolism	Fatty acid metabolism	beta-Oxidation, acyl-CoA synthesis	100	100	100	100	100	100	100	100	100	100	100	100	100	100	100	100	100	100	100	100	100	100	100
M00861	Pathway modules	Lipid metabolism	Fatty acid metabolism	beta-Oxidation, peroxisome, VLCFA	33.33	33.33	33.33	33.33	33.33	33.33	33.33	33.33	0	0	0	0	0	0	0	0	0	0	0	0	0	0	0
M00873	Pathway modules	Lipid metabolism	Fatty acid metabolism	Fatty acid biosynthesis in mitochondria, animals	25	25	25	8.33	8.33	25	25	25	25	25	25	25	25	25	25	25	25	25	25	25	25	25	25
M00874	Pathway modules	Lipid metabolism	Fatty acid metabolism	Fatty acid biosynthesis in mitochondria, fungi	41.67	25	41.67	8.33	25	41.67	41.67	25	58.33	58.33	58.33	58.33	58.33	58.33	58.33	58.33	58.33	58.33	58.33	58.33	58.33	58.33	58.33
M00083	Pathway modules	Lipid metabolism	Fatty acid metabolism	Fatty acid biosynthesis, elongation	0	0	0	0	0	0	0	0	50	50	50	75	75	75	75	75	75	75	75	75	75	50	75
M00082	Pathway modules	Lipid metabolism	Fatty acid metabolism	Fatty acid biosynthesis, initiation	50	0	50	0	50	50	50	0	50	50	50	50	50	50	50	50	50	50	50	50	50	50	50
M00415	Pathway modules	Lipid metabolism	Fatty acid metabolism	Fatty acid elongation in endoplasmic reticulum	25	25	25	25	25	25	25	25	100	100	100	100	100	100	100	100	75	100	100	100	100	100	100
M00085	Pathway modules	Lipid metabolism	Fatty acid metabolism	Fatty acid elongation in mitochondria	50	50	50	16.67	16.67	50	50	50	16.67	16.67	33.33	33.33	33.33	33.33	33.33	33.33	33.33	33.33	33.33	33.33	33.33	33.33	33.33
M00886	Pathway modules	Lipid metabolism	Fatty acid metabolism	Meromycolic acid biosynthesis, initiation and elongation FAS II (KasA and KasB)	33.33	33.33	33.33	33.33	33.33	33.33	33.33	33.33	0	0	0	0	0	0	0	0	0	0	0	0	0	0	0
M00885	Pathway modules	Lipid metabolism	Fatty acid metabolism	Meromycolic acid biosynthesis, initiation and elongation FAS II (KasA)	33.33	33.33	33.33	33.33	33.33	33.33	33.33	33.33	0	0	0	0	0	0	0	0	0	0	0	0	0	0	0
M00098	Pathway modules	Lipid metabolism	Lipid metabolism	Acylglycerol degradation	50	50	50	100	100	50	50	100	50	50	50	50	50	50	50	50	50	50	50	50	50	50	50
M00094	Pathway modules	Lipid metabolism	Lipid metabolism	Ceramide biosynthesis	75	75	75	75	25	75	75	75	75	75	75	75	75	75	75	75	75	75	75	75	75	75	75
M00113	Pathway modules	Lipid metabolism	Lipid metabolism	Jasmonic acid biosynthesis	12.5	12.5	12.5	12.5	12.5	12.5	12.5	12.5	0	0	0	0	0	0	0	0	0	0	0	0	0	0	0
M00088	Pathway modules	Lipid metabolism	Lipid metabolism	Ketone body biosynthesis, acetyl-CoA => acetoacetate/3-hydroxybutyrate/acetone	11.11	11.11	11.11	44.44	77.78	77.78	33.33	77.78	44.44	44.44	55.56	0	0	0	0	0	0	0	0	0	0	0	0
M00091	Pathway modules	Lipid metabolism	Lipid metabolism	Phosphatidylcholine (PC) biosynthesis, PE => PC	100	100	100	100	100	100	100	100	0	0	0	100	100	100	100	100	100	100	100	100	100	100	100
M00092	Pathway modules	Lipid metabolism	Lipid metabolism	Phosphatidylethanolamine (PE) biosynthesis, ethanolamine => PE	33.33	33.33	33.33	0	33.33	33.33	33.33	33.33	100	100	100	66.67	66.67	66.67	66.67	66.67	66.67	66.67	66.67	66.67	66.67	66.67	66.67
M00093	Pathway modules	Lipid metabolism	Lipid metabolism	Phosphatidylethanolamine (PE) biosynthesis, PA => PS => PE	66.67	66.67	66.67	66.67	66.67	66.67	33.33	66.67	66.67	66.67	66.67	66.67	66.67	66.67	66.67	66.67	66.67	66.67	66.67	66.67	66.67	66.67	66.67
M00099	Pathway modules	Lipid metabolism	Lipid metabolism	Sphingosine biosynthesis	60	60	60	60	20	60	60	60	60	60	60	60	60	60	60	60	60	60	60	60	60	60	60
M00100	Pathway modules	Lipid metabolism	Lipid metabolism	Sphingosine degradation	50	50	50	50	50	50	50	50	50	50	50	50	50	50	50	50	50	50	50	50	50	50	50
M00089	Pathway modules	Lipid metabolism	Lipid metabolism	Triacylglycerol biosynthesis	75	50	50	50	75	75	75	75	50	50	50	50	50	50	50	50	50	50	50	50	50	50	50
M00977	Pathway modules	Lipid metabolism	Sterol biosynthesis	C19-Steroid hormone biosynthesis (androgen backdoor pathway), pregnenolone => androsterone => dihydrotestosterone	0	0	0	0	0	0	0	0	20	20	20	20	20	20	20	20	20	20	20	20	20	20	20
M00976	Pathway modules	Lipid metabolism	Sterol biosynthesis	C19-Steroid hormone biosynthesis, pregnenolone => testosterone => dihydrotestosterone	0	0	0	0	0	0	0	0	25	25	25	25	25	25	25	25	25	25	25	25	25	25	25
M00101	Pathway modules	Lipid metabolism	Sterol biosynthesis	Cholesterol biosynthesis, FPP => cholesterol	58.33	50	58.33	66.67	58.33	50	41.67	58.33	50	50	50	50	50	50	50	50	50	50	50	50	50	50	50
M00102	Pathway modules	Lipid metabolism	Sterol biosynthesis	Ergocalciferol biosynthesis, FPP => ergosterol/ergocalciferol	46.15	53.85	61.54	53.85	61.54	61.54	61.54	61.54	61.54	61.54	69.23	69.23	69.23	69.23	69.23	69.23	69.23	69.23	69.23	69.23	69.23	69.23	69.23
M00917	Pathway modules	Lipid metabolism	Sterol biosynthesis	Phytosterol biosynthesis, squalene 2,3-epoxide => campesterol/sitosterol	55.26	36.84	50	55.26	50	36.84	23.68	50	28.95	28.95	28.95	28.95	28.95	28.95	28.95	28.95	28.95	28.95	28.95	28.95	28.95	28.95	28.95
M00141	Pathway modules	Metabolism of cofactors and vitamins	Cofactor and vitamin metabolism	C1-unit interconversion, eukaryotes	50	50	50	50	50	50	50	50	0	0	100	100	100	100	100	100	100	100	100	100	100	100	100
M00140	Pathway modules	Metabolism of cofactors and vitamins	Cofactor and vitamin metabolism	C1-unit interconversion, prokaryotes	33.33	33.33	33.33	66.67	66.67	66.67	66.67	66.67	0	0	33.33	33.33	33.33	33.33	33.33	33.33	33.33	33.33	33.33	33.33	33.33	33.33	33.33
M00122	Pathway modules	Metabolism of cofactors and vitamins	Cofactor and vitamin metabolism	Cobalamin biosynthesis, cobyrinate a,c-diamide => cobalamin	8.33	8.33	8.33	0	8.33	8.33	0	8.33	0	0	0	0	0	0	0	0	0	0	0	0	0	0	0
M00120	Pathway modules	Metabolism of cofactors and vitamins	Cofactor and vitamin metabolism	Coenzyme A biosynthesis, pantothenate => CoA	50	50	33.33	50	50	50	50	50	83.33	83.33	83.33	83.33	83.33	83.33	83.33	83.33	83.33	83.33	83.33	83.33	83.33	83.33	83.33
M00868	Pathway modules	Metabolism of cofactors and vitamins	Cofactor and vitamin metabolism	Heme biosynthesis, animals and fungi, glycine => heme	0	0	0	0	0	0	0	0	0	0	0	25	25	25	25	25	25	25	25	25	25	25	25
M00926	Pathway modules	Metabolism of cofactors and vitamins	Cofactor and vitamin metabolism	Heme biosynthesis, bacteria, glutamyl-tRNA => coproporphyrin III => heme	0	0	11.11	11.11	11.11	11.11	11.11	11.11	0	0	0	11.11	11.11	11.11	11.11	11.11	11.11	11.11	11.11	11.11	11.11	11.11	11.11
M00121	Pathway modules	Metabolism of cofactors and vitamins	Cofactor and vitamin metabolism	Heme biosynthesis, plants and bacteria, glutamate => heme	0	0	10	10	10	10	10	10	10	10	10	40	40	40	40	40	40	40	40	40	40	40	30
M00883	Pathway modules	Metabolism of cofactors and vitamins	Cofactor and vitamin metabolism	Lipoic acid biosynthesis, animals and bacteria, octanoyl-ACP => dihydrolipoyl-H => dihydrolipoyl-E2	33.33	33.33	33.33	0	33.33	33.33	33.33	33.33	33.33	33.33	33.33	33.33	33.33	33.33	33.33	33.33	33.33	33.33	33.33	33.33	33.33	33.33	33.33
M00882	Pathway modules	Metabolism of cofactors and vitamins	Cofactor and vitamin metabolism	Lipoic acid biosynthesis, eukaryotes, octanoyl-ACP => dihydrolipoyl-H	50	50	50	0	50	50	50	50	50	50	50	50	50	50	50	50	50	50	50	50	50	50	50
M00884	Pathway modules	Metabolism of cofactors and vitamins	Cofactor and vitamin metabolism	Lipoic acid biosynthesis, octanoyl-CoA => dihydrolipoyl-E2	50	50	50	0	50	50	50	50	50	50	50	50	50	50	50	50	50	50	50	50	50	50	50
M00881	Pathway modules	Metabolism of cofactors and vitamins	Cofactor and vitamin metabolism	Lipoic acid biosynthesis, plants and bacteria, octanoyl-ACP => dihydrolipoyl-E2/H	50	50	50	0	50	50	50	50	100	100	100	100	100	100	100	100	100	100	100	100	100	100	100
M00880	Pathway modules	Metabolism of cofactors and vitamins	Cofactor and vitamin metabolism	Molybdenum cofactor biosynthesis, GTP => molybdenum cofactor	83.33	66.67	83.33	100	66.67	66.67	66.67	33.33	0	0	0	0	0	0	0	0	0	0	0	0	0	0	0
M00115	Pathway modules	Metabolism of cofactors and vitamins	Cofactor and vitamin metabolism	NAD biosynthesis, aspartate => quinolinate => NAD	60	60	60	80	40	80	60	80	40	40	40	40	40	40	40	40	40	40	40	40	40	40	40
M00912	Pathway modules	Metabolism of cofactors and vitamins	Cofactor and vitamin metabolism	NAD biosynthesis, tryptophan => quinolinate => NAD	75	75	50	75	62.5	87.5	75	75	37.5	37.5	37.5	37.5	37.5	37.5	37.5	37.5	37.5	37.5	37.5	37.5	37.5	37.5	37.5
M00913	Pathway modules	Metabolism of cofactors and vitamins	Cofactor and vitamin metabolism	Pantothenate biosynthesis, 2-oxoisovalerate/spermine => pantothenate	16.67	16.67	16.67	16.67	16.67	16.67	16.67	16.67	16.67	16.67	16.67	16.67	16.67	16.67	16.67	16.67	16.67	16.67	16.67	16.67	16.67	16.67	16.67
M00119	Pathway modules	Metabolism of cofactors and vitamins	Cofactor and vitamin metabolism	Pantothenate biosynthesis, valine/L-aspartate => pantothenate	11.11	11.11	11.11	11.11	11.11	11.11	0	11.11	11.11	11.11	0	11.11	11.11	11.11	11.11	11.11	11.11	11.11	11.11	11.11	11.11	11.11	11.11
M00572	Pathway modules	Metabolism of cofactors and vitamins	Cofactor and vitamin metabolism	Pimeloyl-ACP biosynthesis, BioC-BioH pathway, malonyl-ACP => pimeloyl-ACP	0	0	0	0	0	0	0	0	33.33	33.33	33.33	33.33	33.33	33.33	33.33	33.33	33.33	33.33	33.33	33.33	33.33	33.33	33.33
M00124	Pathway modules	Metabolism of cofactors and vitamins	Cofactor and vitamin metabolism	Pyridoxal-P biosynthesis, erythrose-4P => pyridoxal-P	16.67	0	0	16.67	16.67	0	0	0	0	0	0	0	0	0	0	0	0	0	0	0	0	0	0
M00911	Pathway modules	Metabolism of cofactors and vitamins	Cofactor and vitamin metabolism	Riboflavin biosynthesis, fungi, GTP => riboflavin/FMN/FAD	0	27.27	27.27	36.36	36.36	36.36	36.36	9.09	18.18	18.18	18.18	18.18	18.18	18.18	18.18	18.18	18.18	18.18	18.18	18.18	18.18	18.18	18.18
M00125	Pathway modules	Metabolism of cofactors and vitamins	Cofactor and vitamin metabolism	Riboflavin biosynthesis, plants and bacteria, GTP => riboflavin/FMN/FAD	0	66.67	77.78	77.78	77.78	77.78	77.78	0	0	0	0	0	0	0	0	0	0	0	0	0	0	0	0
M00846	Pathway modules	Metabolism of cofactors and vitamins	Cofactor and vitamin metabolism	Siroheme biosynthesis, glutamyl-tRNA => siroheme	0	0	16.67	16.67	16.67	16.67	16.67	16.67	0	0	0	0	0	0	0	0	0	0	0	0	0	0	0
M00126	Pathway modules	Metabolism of cofactors and vitamins	Cofactor and vitamin metabolism	Tetrahydrofolate biosynthesis, GTP => THF	40	40	40	40	40	40	40	40	40	40	40	40	40	40	40	40	40	40	40	40	40	40	40
M00841	Pathway modules	Metabolism of cofactors and vitamins	Cofactor and vitamin metabolism	Tetrahydrofolate biosynthesis, mediated by PTPS, GTP => THF	20	20	20	20	20	20	20	20	20	20	20	20	20	20	20	20	20	20	20	20	20	20	20
M00840	Pathway modules	Metabolism of cofactors and vitamins	Cofactor and vitamin metabolism	Tetrahydrofolate biosynthesis, mediated by ribA and trpF, GTP => THF	16.67	33.33	33.33	33.33	33.33	33.33	33.33	16.67	0	0	0	0	0	0	0	0	0	0	0	0	0	0	0
M00897	Pathway modules	Metabolism of cofactors and vitamins	Cofactor and vitamin metabolism	Thiamine biosynthesis, plants, AIR (+ NAD+) => TMP/thiamine/TPP	12.5	0	12.5	0	12.5	12.5	12.5	12.5	0	0	0	0	0	0	0	0	0	0	0	0	0	0	0
M00895	Pathway modules	Metabolism of cofactors and vitamins	Cofactor and vitamin metabolism	Thiamine biosynthesis, prokaryotes, AIR (+ DXP/glycine) => TMP/TPP	16.67	16.67	16.67	0	16.67	16.67	16.67	16.67	0	0	0	0	0	0	0	0	0	0	0	0	0	0	0
M00127	Pathway modules	Metabolism of cofactors and vitamins	Cofactor and vitamin metabolism	Thiamine biosynthesis, prokaryotes, AIR (+ DXP/tyrosine) => TMP/TPP	16.67	16.67	16.67	0	16.67	16.67	16.67	16.67	0	0	0	0	0	0	0	0	0	0	0	0	0	0	0
M00898	Pathway modules	Metabolism of cofactors and vitamins	Cofactor and vitamin metabolism	Thiamine biosynthesis, pyridoxal-5P => TMP/thiamine/TPP	11.11	0	11.11	0	11.11	11.11	11.11	11.11	0	0	0	0	0	0	0	0	0	0	0	0	0	0	0
M00128	Pathway modules	Metabolism of cofactors and vitamins	Cofactor and vitamin metabolism	Ubiquinone biosynthesis, eukaryotes, 4-hydroxybenzoate + polyprenyl-PP => ubiquinol	0	0	0	0	0	0	0	0	16.67	16.67	16.67	16.67	16.67	16.67	16.67	16.67	16.67	16.67	16.67	16.67	16.67	16.67	16.67
M00049	Pathway modules	Nucleotide metabolism	Purine metabolism	Adenine ribonucleotide biosynthesis, IMP => ADP,ATP	75	100	75	100	100	75	50	75	100	100	100	100	100	100	100	100	100	100	100	100	100	100	100
M00958	Pathway modules	Nucleotide metabolism	Purine metabolism	Adenine ribonucleotide degradation, AMP => Urate	16.67	16.67	16.67	16.67	16.67	16.67	16.67	16.67	16.67	16.67	16.67	16.67	16.67	16.67	16.67	16.67	16.67	16.67	16.67	16.67	16.67	16.67	16.67
M00048	Pathway modules	Nucleotide metabolism	Purine metabolism	De novo purine biosynthesis, PRPP + glutamine => IMP	0	12.5	0	12.5	12.5	12.5	0	12.5	12.5	12.5	12.5	12.5	12.5	12.5	12.5	12.5	12.5	12.5	12.5	12.5	12.5	12.5	12.5
M00053	Pathway modules	Nucleotide metabolism	Purine metabolism	Deoxyribonucleotide biosynthesis, ADP/GDP/CDP/UDP => dATP/dGTP/dCTP/dUTP	100	75	100	100	100	100	75	100	100	100	100	100	100	100	100	100	100	100	100	100	100	100	100
M00050	Pathway modules	Nucleotide metabolism	Purine metabolism	Guanine ribonucleotide biosynthesis, IMP => GDP,GTP	100	100	100	100	100	100	100	100	100	100	100	100	100	100	100	100	100	100	100	100	100	100	100
M00959	Pathway modules	Nucleotide metabolism	Purine metabolism	Guanine ribonucleotide degradation, GMP => Urate	0	0	0	0	0	0	0	0	25	25	25	25	25	25	25	25	25	25	25	25	25	25	25
M00051	Pathway modules	Nucleotide metabolism	Pyrimidine metabolism	De novo pyrimidine biosynthesis, glutamine (+ PRPP) => UMP	72.22	66.67	22.22	72.22	72.22	72.22	0	72.22	94.44	94.44	94.44	94.44	94.44	94.44	94.44	94.44	94.44	94.44	94.44	94.44	94.44	94.44	94.44
M00046	Pathway modules	Nucleotide metabolism	Pyrimidine metabolism	Pyrimidine degradation, uracil => beta-alanine, thymine => 3-aminoisobutanoate	100	100	100	66.67	100	100	66.67	66.67	0	0	0	0	0	0	0	0	0	0	0	0	0	0	0
M00938	Pathway modules	Nucleotide metabolism	Pyrimidine metabolism	Pyrimidine deoxyribonucleotide biosynthesis, UDP => dTTP	60	70	80	80	80	60	70	80	100	100	100	100	100	100	100	100	100	100	100	100	100	100	100
M00052	Pathway modules	Nucleotide metabolism	Pyrimidine metabolism	Pyrimidine ribonucleotide biosynthesis, UMP => UDP/UTP,CDP/CTP	100	100	100	66.67	66.67	100	100	100	66.67	66.67	100	100	100	100	100	100	100	100	100	100	100	100	100
M00569	Pathway modules	Xenobiotics biodegradation	Aromatics degradation	Catechol meta-cleavage, catechol => acetyl-CoA / 4-methylcatechol => propanoyl-CoA	6.67	0	0	6.67	6.67	0	6.67	0	0	0	0	0	0	0	0	0	0	0	0	0	0	0	0
M00878	Pathway modules	Xenobiotics biodegradation	Aromatics degradation	Phenylacetate degradation, phenylaxetate => acetyl-CoA/succinyl-CoA	28.57	14.29	14.29	14.29	28.57	14.29	28.57	28.57	0	0	0	0	0	0	0	0	0	0	0	0	0	0	0
M00651	Signature modules	Gene set	Drug resistance	Vancomycin resistance, D-Ala-D-Lac type	0	16.67	16.67	0	16.67	0	16.67	16.67	0	0	0	0	0	0	0	0	0	0	0	0	0	0	0
