## Additional File 11 for "Single-cell sequencing reveals unexpected genetic diversity among *Bodo* spp. flagellates and their bacterial endosymbionts"

### Sheet: Sheet1
NCBI Accesion	NCBI sequence definition
AB585965.1	Bodo sp. TGS2 gene for 18S ribosomal RNA, partial sequence
AF174379.1	Bodo saliens 18S ribosomal RNA gene, partial sequence
AF208884.1	Bodo uncinatus small subunit ribosomal RNA gene, complete sequence
AF208887.1	Bodo saltans strain Petersburg small subunit ribosomal RNA gene, complete sequence
AF208888.1	Bodo sorokini small subunit ribosomal RNA gene, complete sequence
AF208889.1	Bodo saltans strain Konstanz small subunit ribosomal RNA gene, complete sequence
AF209856.1	Bodo designis small subunit ribosomal RNA gene, complete sequence
AF464896.1	Bodo designis strain DH 18S small subunit ribosomal RNA gene, partial sequence
AY028449.1	Bodo sp. ATCC 50149 18S ribosomal RNA gene, partial sequence; internal transcribed spacer 1, 5.8S ribosomal RNA gene, and internal transcribed spacer 2, complete sequence; and 28S ribosomal RNA gene, partial sequence
AY028450.1	Bodo caudatus 18S ribosomal RNA gene, partial sequence; internal transcribed spacer 1, 5.8S ribosomal RNA gene and internal transcribed spacer 2, complete sequence; and 28S ribosomal RNA gene, partial sequence
AY028451.1	Bodo edax 18S ribosomal RNA gene, partial sequence; internal transcribed spacer 1, 5.8S ribosomal RNA gene and internal transcribed spacer 2, complete sequence; and 28S ribosomal RNA gene, partial sequence
AY028452.1	Bodo saltans 18S ribosomal RNA gene, partial sequence; internal transcribed spacer 1, 5.8S ribosomal RNA gene and internal transcribed spacer 2, complete sequence; and 28S ribosomal RNA gene, partial sequence
AY425015.1	Bodo curvifilus 18S ribosomal RNA gene, partial sequence
AY425016.1	Bodo designis 18S ribosomal RNA gene, partial sequence
AY425017.1	Bodo rostratus 18S ribosomal RNA gene, partial sequence
AY425018.1	Bodo sorokini strain ATCC 50641 18S ribosomal RNA gene, partial sequence
AY490215.1	Bodo caudatus 18S ribosomal RNA gene, partial sequence
AY490218.1	Bodo caudatus 18S ribosomal RNA gene, partial sequence
AY490221.1	Bodo celer 18S ribosomal RNA gene, partial sequence
AY490222.1	Bodo saltans 18S ribosomal RNA gene, partial sequence
AY490223.1	Bodo saltans PP5 18S ribosomal RNA gene, partial sequence
AY490224.1	Bodo saltans 18S ribosomal RNA gene, partial sequence
AY490226.1	Bodo saltans 18S ribosomal RNA gene, partial sequence
AY490227.1	Bodo saltans JC02 18S ribosomal RNA gene, partial sequence
AY490228.1	Bodo saltans JC03 18S ribosomal RNA gene, partial sequence
AY490229.1	Bodo saltans JC18 18S ribosomal RNA gene, partial sequence
AY490230.1	Bodo saltans 18S ribosomal RNA gene, partial sequence
AY490231.1	Bodo saltans 18S ribosomal RNA gene, partial sequence
AY490232.1	Bodo saltans 18S ribosomal RNA gene, partial sequence
AY490233.1	Bodo saltans 18S ribosomal RNA gene, partial sequence
AY490234.1	Bodo saltans 18S ribosomal RNA gene, partial sequence
AY490235.1	Bodo designis 18S ribosomal RNA gene, partial sequence
AY998641.1	Dimastigella trypaniformis strain SCCAP DIM74 18S ribosomal RNA gene, partial sequence
AY998642.1	Rhynchomonas nasuta strain SCCAP RH3 18S ribosomal RNA gene, partial sequence
AY998643.1	Neobodo designis strain SCCAP BD50 18S ribosomal RNA gene, partial sequence
AY998644.1	Neobodo designis strain SCCAP BD23 18S ribosomal RNA gene, partial sequence
AY998645.1	Neobodo designis strain SCCAP BD51 18S ribosomal RNA gene, partial sequence
AY998646.1	Neobodo designis strain SCCAP BD52 18S ribosomal RNA gene, partial sequence
AY998647.1	Neobodo designis strain SCCAP BD53 18S ribosomal RNA gene, partial sequence
AY998648.1	Bodo saltans strain SCCAP BS364 18S ribosomal RNA gene, partial sequence
AY998649.1	Bodo caudatus strain SCCAP BC330 18S ribosomal RNA gene, partial sequence
AY998650.1	Neobodo designis strain SCCAP BD54 18S ribosomal RNA gene, partial sequence
AY998651.1	Neobodo designis strain SCCAP BD55 18S ribosomal RNA gene, partial sequence
AY998652.1	Neobodo designis strain SCCAP BD56 18S ribosomal RNA gene, partial sequence
AY998653.1	Neobodo designis strain SCCAP BD57 18S ribosomal RNA gene, partial sequence
DQ207569.1	Bodo saltans strain HFCC12 18S ribosomal RNA gene, partial sequence
DQ207570.1	Bodo saltans strain HFCC13 18S ribosomal RNA gene, partial sequence
DQ207571.1	Bodo saltans strain HFCC14 18S ribosomal RNA gene, partial sequence
DQ207572.1	Bodo saltans strain HFCC309 18S ribosomal RNA gene, partial sequence
DQ207573.1	Bodo saltans strain HFCC310 18S ribosomal RNA gene, partial sequence
DQ207574.1	Bodo saltans strain HFCC311 18S ribosomal RNA gene, partial sequence
DQ207575.1	Bodo saltans strain HFCC323 18S ribosomal RNA gene, partial sequence
JF693632.1	Bodo saltans 18S ribosomal RNA gene, partial sequence
KX431511.1	Bodo saltans strain IOW92 18S ribosomal RNA gene, complete sequence
LC000678.1	Bodo sp. TGKH8 gene for 18S ribosomal RNA, partial sequence
MF962814.1	Bodo saltans isolate NG 18S ribosomal RNA gene, partial sequence
MH614643.1	Bodo saltans small subunit ribosomal RNA gene, partial sequence
MW355419.1	Bodo sp. isolate COLPROT774 small subunit ribosomal RNA gene, partial sequence
