## Additional File 12 for "Single-cell sequencing reveals unexpected genetic diversity among *Bodo* spp. flagellates and their bacterial endosymbionts"

### Sheet: Kinetoplastea
NCBI Accession	NCBI assembly title
GCA_903995115.1	Angomonas deanei reference genome Adeanei_nanopore_chromosomes
GCA_001460835.1	Bodo saltans reference genome BSAL
GCF_000002845.2	Leishmania braziliensis MHOM/BR/75/M2904 reference genome ASM284v2
GCA_003719575.1	Leishmania donovani genome assembly ASM371957v1
GCA_900500625.2	Leishmania infantum genome assembly LINF
GCA_040363675.1	Leishmania lindenbergi genome assembly ASM4036367v1
GCF_000002725.2	Leishmania major strain Friedlin reference genome ASM272v2
GCF_017916325.1	Leishmania martiniquensis reference genome LU_Lmar_1.0
GCF_000234665.1	Leishmania mexicana MHOM/GT/2001/U1103 reference genome ASM23466v4
GCA_040363635.1	Leishmania naiffi genome assembly ASM4036363v1
GCF_017916335.1	Leishmania orientalis reference genome LU_Lori_1.0
GCF_000755165.1	Leishmania panamensis reference genome ASM75516v1
GCA_040363645.1	Leishmania shawi genome assembly ASM4036364v1
GCF_017918215.1	Leishmania sp. Ghana 2012 LV757 genome assembly LU_Lgha_1.0
GCF_017918225.1	Leishmania sp. Namibia genome assembly LU_LNam_1.0
GCA_009731335.1	Leishmania tarentolae genome assembly Lta_assembly01
GCA_040363505.1	Leishmania utingensis genome assembly ASM4036350v1
GCF_001293395.1	Leptomonas pyrrhocoris reference genome ASM129339v1
GCA_001299535.1	Leptomonas seymouri reference genome ASM129953v1
GCA_019188245.1	Novymonas esmeraldas reference genome ASM1918824v1
GCA_001235845.1	Perkinsela sp. CCAP 1560/4 genome assembly ASM123584v1
GCA_000582765.1	Phytomonas sp. EM1 genome assembly AKH_PRJEB1535_v1
GCA_000982615.1	Phytomonas sp. Hart1 genome assembly AKI_PRJEB1539_v1
GCF_017918235.1	Porcisia hertigi reference genome LU_Pher_1.0
GCA_000442495.1	Strigomonas culicis genome assembly Strigomonas culicis Genome
GCF_000002445.2	Trypanosoma brucei brucei TREU927 reference genome ASM244v1
GCA_003543875.1	Trypanosoma brucei equiperdum genome assembly ASM354387v1
GCF_000210295.1	Trypanosoma brucei gambiense DAL972 genome assembly ASM21029v1
GCF_003719485.1	Trypanosoma conorhini reference genome ASM371948v1
GCA_015033625.1	Trypanosoma cruzi genome assembly ASM1503362v1
GCA_002219105.2	Trypanosoma cruzi cruzi genome assembly TcruziDm28cPB1
GCA_000300495.1	Trypanosoma cruzi marinkellei genome assembly ASM30049v1
GCF_001457755.1	Trypanosoma equiperdum reference genome Trypanosoma equiperdum OVI V2
GCF_000691245.1	Trypanosoma grayi reference genome Tgr_V1
GCF_022059095.1	Trypanosoma melophagium reference genome T.mel.1
GCF_003719475.1	Trypanosoma rangeli reference genome ASM371947v1
GCF_002087225.1	Trypanosoma theileri reference genome Tth v3
GCA_019425475.1	Trypanosoma vivax genome assembly ASM1942547v1

### Sheet: Holosporales
NCBI Accession	NCBI assembly title	tip label used in Figure 3A
GCA_002791835.1	Alphaproteobacteria bacterium CG_4_10_14_0_8_um_filter_37_21 genome assembly ASM279183v1	MAG GCA_002791835
GCA_001192655.1	Caedimonas varicaedens genome assembly ASM119265v1	C. varicaedens
GCF_036670005.1	Candidatus Bealeia paramacronuclearis reference genome ASM3667000v1	Ca. B. paramacronuclearis 15I1
GCF_035607555.1	Candidatus Bealeia paramacronuclearis genome assembly ASM3560755v1	Ca. B. paramacronuclearis 11III1
GCF_014896945.1	Candidatus Bodocaedibacter vickermanii reference genome ASM1489694v1	Ca. B. vickermanii
GCF_951805245.1	Candidatus Cytomitobacter primus reference genome peDipJapo1.Cytomitobacter_primus_1.1	Ca. C. primus 43202
GCF_008189285.1	Candidatus Cytomitobacter indipagum reference genome ASM818928v1	Ca. C. indipagum
GCF_008189405.1	Candidatus Cytomitobacter primus genome assembly ASM818940v1	Ca. C. primus
GCF_004210305.1	Candidatus Finniella inopinata reference genome ASM421030v1	C. Finniella inopinata
GCF_021065005.1	Candidatus Gromoviella agglomerans reference genome ASM2106500v1	Ca. G. agglomerans
GCF_000742475.1	Candidatus Hepatobacter penaei reference genome ASM74247v1	Ca. H. penaei
GCF_021654655.1	Candidatus Hydrogenosomobacter endosymbioticus reference genome ASM2165465v1	Ca. H. endosymbioticus
GCF_960610765.1	Candidatus Nesciobacter abundans reference genome peDipJapo1.Nesciobacter_abundans_1.1	Ca. N. abundans 44043
GCF_008189525.1	Candidatus Nesciobacter abundans genome assembly ASM818952v1	Ca. N. abundans
GCF_002117145.1	Candidatus Nucleicultrix amoebiphila FS5 reference genome ASM211714v1	Ca. N. amoebiphila
GCF_000190415.1	Candidatus Odyssella thessalonicensis L13 reference genome ASM19041v1	Ca. O.thessalonicensis L13
GCF_000742835.1	Candidatus Odyssella acanthamoebae reference genome ASM74283v1	Ca. O. acanthamoebae
GCF_000757605.1	Candidatus Paracaedibacter symbiosus reference genome ASM75760v1	Ca. P. symbiosus
GCA_024236035.1	Candidatus Paracaedibacteraceae bacterium genome assembly ASM2423603v1	MAG GCA_024236035
GCA_002422845.1	Candidatus Paracaedibacteraceae bacterium UBA6184 genome assembly ASM242284v1	MAG GCA_002422845
GCA_000743035.1	Candidatus Paracaedimonas acanthamoebae genome assembly ASM74303v1	Ca. P. acanthamoebae
GCF_000730245.1	endosymbiont of Acanthamoeba sp. UWC8	eoAcanthamoeba sp. UWC8
GCF_000388175.3	Holospora undulata HU1 reference genome ASM38817v3	H. undulata HU1
GCF_000469665.2	Holospora obtusa F1 reference genome ASM46966v2	H. obtusa F1
GCF_002930195.1	Holospora curviuscula reference genome ASM293019v1	H. curviscula
GCF_000648275.1	Holospora elegans E1 reference genome ASM64827v1	H. elegans E1
GCA_014116815.1	Holosporaceae bacterium 'Namur' genome assembly ASM1411681v1	Holosp. bac. Namur
GCA_003542655.1	Holosporales bacterium genome assembly ASM354265v1	MAG GCA_003542655
GCF_015240255.1	Kordiimonas pumila reference genome ASM1524025v1	K. pumila
GCA_018061565.1	Pseudomonadota bacterium genome assembly ASM1806156v1	MAG GCA_018061565
GCF_031598375.1	Temperatibacter marinus reference genome ASM3159837v1	T. marinus
