## Additional File 13 for "Single-cell sequencing reveals unexpected genetic diversity among *Bodo* spp. flagellates and their bacterial endosymbionts"

### Sheet: Sheet1
Ca. B. v. protein Description	Ca. B. v. protein ID	F10	B7	A10	A8	B2	G10	H10
type VI secretion system membrane subunit TssM	CPBP_00936	GFLFEENH_00204	LDOPAHMD_00079	FADNKDHG_01091	CNLJKLNK_00691	HEEMFOPI_00074	NEHIOOID_00711	EIKLJJDO_00754
type VI secretion system protein TssL (DotU family)	CPBP_00935		LDOPAHMD_00078	FADNKDHG_01092	CNLJKLNK_00692	HEEMFOPI_00075	NEHIOOID_00712	EIKLJJDO_00753
type VI secretion system baseplate subunit TssK	CPBP_00934	GFLFEENH_00202	LDOPAHMD_00077	FADNKDHG_01094	CNLJKLNK_00694	HEEMFOPI_00076	NEHIOOID_00714	EIKLJJDO_00751
type VI secretion system protein, membrane lipoprotein	CPBP_00933	GFLFEENH_00201	LDOPAHMD_00076
type VI secretion system baseplate subunit TssG	CPBP_00126	GFLFEENH_00665	LDOPAHMD_00870	FADNKDHG_00040	CNLJKLNK_00122	HEEMFOPI_00023	NEHIOOID_00026	EIKLJJDO_00026
type VI secretion system baseplate subunit TssF	CPBP_00125	GFLFEENH_00664	LDOPAHMD_00871	FADNKDHG_00039	CNLJKLNK_00121	HEEMFOPI_00022	NEHIOOID_00025	EIKLJJDO_00025
type VI secretion system baseplate subunit TssE	CPBP_00258	GFLFEENH_01215	LDOPAHMD_01241			HEEMFOPI_01251
type VI secretion system contractile sheath large subunit, TssC	CPBP_00986	GFLFEENH_00716	LDOPAHMD_00379	FADNKDHG_00100	CNLJKLNK_00070	HEEMFOPI_00311
type VI secretion system contractile sheath small subunit,TssB	CPBP_00985	GFLFEENH_00715	LDOPAHMD_00380	FADNKDHG_00099	CNLJKLNK_00071	HEEMFOPI_00312
type VI secretion system protein TssA	CPBP_00937	GFLFEENH_00205	LDOPAHMD_00080	FADNKDHG_00380	CNLJKLNK_00196	HEEMFOPI_00701, HEEMFOPI_00073	NEHIOOID_00432	EIKLJJDO_00229
Hcp1-like superfamily protein	CPBP_00987	GFLFEENH_00717	LDOPAHMD_00378
type VI secretion system tip protein VgrG	CPBP_00353	GFLFEENH_00827	LDOPAHMD_00989	FADNKDHG_01100	CNLJKLNK_00700	HEEMFOPI_00148, HEEMFOPI_00674	NEHIOOID_00405	EIKLJJDO_00256
type VI secretion system tip protein VgrG	CPBP_00355	GFLFEENH_00823	LDOPAHMD_00986	FADNKDHG_01100	CNLJKLNK_00700	HEEMFOPI_00148, HEEMFOPI_00674	NEHIOOID_00405	EIKLJJDO_00256
ADP,ATP carrier protein 1	CPBP_00565	GFLFEENH_00872	LDOPAHMD_00569	FADNKDHG_01264	CNLJKLNK_01215	HEEMFOPI_00964	NEHIOOID_00378, NEHIOOID_00699,	EIKLJJDO_00098, EIKLJJDO_00766
DUF4280 domain-containing protein	CPBP_01201		LDOPAHMD_01059			HEEMFOPI_00400
